# Unmasking Pathogen Traits for Chronic Colonization in Neurogenic Bladder Patients

**DOI:** 10.1101/2025.08.14.669717

**Authors:** Seth A. Reasoner, Brendan T. Frainey, Owen F. Hale, Alexandra Borden, M. Kyle Graham, Elise Turner, Lucas R. Brenes, Carl B.W. Soderstrom, Hamilton Green, Jonathan E. Schmitz, Michael T. Laub, Maryellen S. Kelly, Douglass B. Clayton, Maria Hadjifrangiskou

**Author notes:** These authors contributed equally to this work* (Seth A. Reasoner, Brendan T. Frainey). **CORRESPONDING AUTHORS:** Brendan T. Frainey, MD, Maria Hadjifrangiskou, PhD.

## Abstract

Individuals with neurogenic bladder are particularly susceptible to both chronic bacterial colonization of the bladder and urinary tract infections (UTIs). Neurogenic bladder can arise from a variety of diseases such as diabetes, spinal cord injuries, and spina bifida. To study the ecological and evolutionary dynamics of the microbiome in neurogenic bladder, we developed a longitudinal cohort of 77 children and young adults with spina bifida from two medical centers. We used enhanced urine culture, 16S rRNA sequencing, and whole genome sequencing to characterize the microbial composition of urine and fecal samples. In addition to prospective sample collection, we retrieved prior bacterial isolates from enrolled patients from Vanderbilt’s clinical microbial biobank, MicroVU. This allowed us to compare bacterial isolates from the same patients over a period of five years. Urine samples were characterized by high abundance of urinary pathogens, such as *E. coli* and *Klebsiella*. From longitudinal isolates from individual patients, we identified two common patterns of urinary tract colonization. We observed either the rapid cycling of strains and/or species, often following antibiotic treatment, or we observed the persistence of a single strain across timepoints. Neither persistence of a strain nor colonization with a new strain or species was associated with increased antibiotic resistance. Rather, in paired longitudinally collected strains from the same patients, mutations were identified in genes that code for cell envelope components associated with immune or phage evasion. Experimental testing revealed that O-antigen/LPS biosynthesis mutations confer protection from the immune system while altering susceptibility to phage predation, reflecting a fitness trade-off. We argue that this unparalleled cohort offers the opportunity to identify mechanisms of bacterial adaptation to the urinary tract that can be exploited in future therapeutic approaches.
