## Supplementary material for "Unmasking Pathogen Traits for Chronic Colonization in Neurogenic Bladder Patients": Gene ontology overrepresentation analysis.

### Sheet: Sheet1
item	Fisher_p_value	FDR	odds_ratio
GO:0004803	4.31067e-05	0.00743275	6.62678
GO:0038023	5.38605e-05	0.00743275	21.0534
GO:0000160	8.6674e-05	0.00797401	5.97967
GO:0015795	0.000164064	0.0113204	31.0994
GO:0006351	0.000264299	0.0145893	7.11859
GO:0019509	0.000344223	0.0158343	23.8241
GO:0008703	0.000739428	0.0204082	57.3212
GO:0008835	0.000739428	0.0204082	57.3212
GO:0017000	0.000739428	0.0204082	57.3212
GO:0030541	0.00064198	0.0204082	62.0843
GO:0035443	0.00095433	0.023945	49.6196
GO:0046176	0.00107171	0.0246494	46.529
GO:0003677	0.00151235	0.0298149	2.25754
GO:0015344	0.00151113	0.0298149	13.9951
GO:0008460	0.00207539	0.0381872	32.3892
GO:0009225	0.00278881	0.048107	27.6008
GO:0042937	0.00338893	0.052308	24.8352
GO:1902495	0.00341139	0.052308	6.73072
GO:0019284	0.00404377	0.058741	22.5766
GO:0015343	0.00451028	0.0622419	21.2863
GO:0005667	0.00577944	0.0759307	18.6261
GO:0015333	0.00632756	0.0759307	17.7364
GO:0035442	0.00632756	0.0759307	17.7364
GO:0006276	0.00719226	0.082711	16.5529
GO:0102013	0.00804018	0.0887636	185.734
GO:0071916	0.00838289	0.0889876	7.46013
GO:0044718	0.00874471	0.0893903	14.8988
GO:0046983	0.00995132	0.0980916	6.99454
GO:0003899	0.0111451	0.106071	13.0646
GO:0000155	0.0155958	0.122788	4.29139
GO:0000428	0.0158483	0.122788	10.7963
GO:0006826	0.0158483	0.122788	10.7963
GO:0016746	0.0158483	0.122788	10.7963
GO:0030244	0.0158483	0.122788	10.7963
GO:1902075	0.0133644	0.122788	92.9496
GO:1990641	0.0160158	0.122788	74.3022
GO:0005515	0.0169425	0.126382	4.18294
GO:0000373	0.0239275	0.138213	46.4406
GO:0003964	0.0239275	0.138213	46.4406
GO:0004044	0.0395608	0.138213	26.5696
GO:0004068	0.0395608	0.138213	26.5696
GO:0004314	0.0395608	0.138213	26.5696
GO:0004318	0.0369727	0.138213	28.6048
GO:0004795	0.0395608	0.138213	26.5696
GO:0005996	0.0343777	0.138213	30.9824
GO:0006468	0.0395608	0.138213	26.5696
GO:0006497	0.0291666	0.138213	37.1768
GO:0006633	0.0272052	0.138213	4.73914
GO:0008156	0.0369727	0.138213	28.6048
GO:0008643	0.0363131	0.138213	4.22014
GO:0008668	0.0343777	0.138213	30.9824
GO:0008964	0.0369727	0.138213	28.6048
GO:0009231	0.0212502	0.138213	9.19277
GO:0009433	0.0343777	0.138213	30.9824
GO:0015074	0.0207746	0.138213	9.30935
GO:0015210	0.0395608	0.138213	26.5696
GO:0015505	0.0395608	0.138213	26.5696
GO:0015530	0.0291666	0.138213	37.1768
GO:0015724	0.0395608	0.138213	26.5696
GO:0015733	0.0291666	0.138213	37.1768
GO:0015857	0.0343777	0.138213	30.9824
GO:0015977	0.0369727	0.138213	28.6048
GO:0016631	0.0291666	0.138213	37.1768
GO:0017057	0.0369727	0.138213	28.6048
GO:0017108	0.0369727	0.138213	28.6048
GO:0023019	0.0317757	0.138213	33.7743
GO:0030604	0.0369727	0.138213	28.6048
GO:0033567	0.0369727	0.138213	28.6048
GO:0035865	0.0291666	0.138213	37.1768
GO:0046522	0.0265506	0.138213	41.3323
GO:0046523	0.0265506	0.138213	41.3323
GO:0047440	0.0239275	0.138213	46.4406
GO:0050401	0.0239275	0.138213	46.4406
GO:0051258	0.0395608	0.138213	26.5696
GO:0051978	0.0343777	0.138213	30.9824
GO:0052324	0.0317757	0.138213	33.7743
GO:0098721	0.0395608	0.138213	26.5696
GO:1902494	0.0343777	0.138213	30.9824
GO:1904680	0.0387068	0.138213	6.59007
GO:0001054	0.0447162	0.140246	23.242
GO:0001055	0.0447162	0.140246	23.242
GO:0001056	0.0447162	0.140246	23.242
GO:0001057	0.0447162	0.140246	23.242
GO:0001058	0.0447162	0.140246	23.242
GO:0001066	0.0447162	0.140246	23.242
GO:0004151	0.042142	0.140246	24.7886
GO:0015499	0.0447162	0.140246	23.242
GO:0106435	0.0447162	0.140246	23.242
GO:0006006	0.0462699	0.143489	5.95697
GO:1902210	0.049844	0.152855	20.6497
GO:0006855	0.0523975	0.15892	19.5616
GO:0006569	0.0549443	0.16306	18.5916
GO:0070404	0.0549443	0.16306	18.5916
GO:0004108	0.0600172	0.166218	16.8964
GO:0009279	0.0602238	0.166218	2.20129
GO:0015207	0.0600172	0.166218	16.8964
GO:0015853	0.0600172	0.166218	16.8964
GO:0031317	0.0600172	0.166218	16.8964
GO:1900727	0.0600172	0.166218	16.8964
GO:1902208	0.0600172	0.166218	16.8964
GO:0006082	0.0625435	0.170911	16.1682
GO:0004362	0.065063	0.172667	15.4908
GO:0015038	0.065063	0.172667	15.4908
GO:0034618	0.065063	0.172667	15.4908
GO:0015577	0.0675758	0.174308	14.8718
GO:0030497	0.0675758	0.174308	14.8718
GO:0046690	0.0675758	0.174308	14.8718
GO:0009113	0.0700818	0.177455	14.3011
GO:0019664	0.0700818	0.177455	14.3011
GO:0004342	0.0725811	0.178623	13.7733
GO:0009307	0.0750736	0.178623	13.2728
GO:0016410	0.0750736	0.178623	13.2728
GO:0042158	0.0725811	0.178623	13.7733
GO:0070402	0.0725811	0.178623	13.7733
GO:0098712	0.0750736	0.178623	13.2728
GO:0140009	0.0750736	0.178623	13.2728
GO:0015144	0.0800388	0.182568	12.392
GO:0042742	0.0800388	0.182568	12.392
GO:0045004	0.0800388	0.182568	12.392
GO:0047527	0.0775595	0.182568	12.8178
GO:0098716	0.0800388	0.182568	12.392
GO:0000917	0.0826292	0.183917	4.25405
GO:0008272	0.0825113	0.183917	11.9922
GO:0046718	0.0825113	0.183917	11.9922
GO:0003887	0.084223	0.184675	4.20591
GO:0006085	0.0849773	0.184675	11.6175
GO:0032196	0.0849773	0.184675	11.6175
GO:0015099	0.0874366	0.188535	11.2654
GO:0000910	0.0898893	0.192321	10.9357
GO:0031640	0.0947751	0.201215	10.3283
GO:2001295	0.0972081	0.204805	10.0445
GO:0008776	0.0996346	0.208327	9.78204
GO:0004520	0.102055	0.210202	9.53187
GO:0015419	0.102055	0.210202	9.53187
GO:0009220	0.104468	0.212009	9.29295
GO:0009381	0.104468	0.212009	9.29295
GO:0004750	0.109276	0.218552	8.85172
GO:0009380	0.109276	0.218552	8.85172
GO:0004315	0.114058	0.223262	8.44884
GO:0034219	0.114058	0.223262	8.44884
GO:1900190	0.114058	0.223262	8.44884
GO:0015173	0.118814	0.230934	8.08085
GO:0004177	0.125901	0.233212	7.58665
GO:0008610	0.125901	0.233212	7.58665
GO:0015413	0.125901	0.233212	7.58665
GO:0015675	0.125901	0.233212	7.58665
GO:0016776	0.123545	0.233212	7.74466
GO:0019305	0.123545	0.233212	7.74466
GO:0043365	0.123545	0.233212	7.74466
GO:0016743	0.130593	0.2387	7.28944
GO:0019290	0.130593	0.2387	7.28944
GO:0043093	0.132137	0.239934	3.19407
GO:0055085	0.133807	0.241378	1.73268
GO:0004674	0.135261	0.242416	7.01502
GO:0008299	0.137585	0.244991	6.88267
GO:0006044	0.139904	0.245502	6.75809
GO:0015891	0.142216	0.245502	6.63796
GO:0016020	0.14232	0.245502	1.43235
GO:0016836	0.139904	0.245502	6.75809
GO:0051205	0.142216	0.245502	6.63796
GO:0003989	0.149114	0.250949	6.30028
GO:0008484	0.149114	0.250949	6.30028
GO:0051259	0.149114	0.250949	6.30028
GO:1990586	0.149114	0.250949	6.30028
GO:0009317	0.151402	0.251728	6.19522
GO:0009425	0.151402	0.251728	6.19522
GO:0006270	0.155958	0.2547	5.9953
GO:0006289	0.155958	0.2547	5.9953
GO:2000144	0.155958	0.2547	5.9953
GO:0008134	0.158227	0.256886	5.90011
GO:0009239	0.160489	0.259036	5.8079
GO:0009088	0.162746	0.261151	5.71853
GO:0009052	0.164997	0.263232	5.63187
GO:0015940	0.16948	0.268831	5.46702
GO:0015833	0.174037	0.274482	2.67641
GO:0030430	0.178375	0.279724	5.1617
GO:0030955	0.182786	0.283422	5.02352
GO:0034220	0.182786	0.283422	5.02352
GO:0015295	0.187174	0.285877	4.89113
GO:0030254	0.187174	0.285877	4.89113
GO:0051536	0.187477	0.285877	2.54795
GO:0015078	0.193712	0.292156	4.70472
GO:0033214	0.193712	0.292156	4.70472
GO:0009401	0.19814	0.297211	1.97276
GO:0003774	0.202348	0.298653	4.47771
GO:0016772	0.200198	0.298653	4.53268
GO:0016788	0.202348	0.298653	4.47771
GO:0044781	0.206631	0.303352	4.37293
GO:0042773	0.213013	0.310512	4.22355
GO:0050661	0.213758	0.310512	2.33188
GO:0006352	0.215129	0.310866	4.17606
GO:0016310	0.217274	0.312331	1.76129
GO:0009152	0.219343	0.313672	4.0846
GO:0006749	0.227705	0.323951	3.91219
GO:0045893	0.246287	0.348591	2.113
GO:0003333	0.250241	0.35238	3.50577
GO:0015293	0.252227	0.353374	2.07751
GO:0052621	0.256273	0.357229	3.40945
GO:0004386	0.26424	0.36104	3.28868
GO:0009102	0.26424	0.36104	3.28868
GO:0015031	0.261142	0.36104	2.02649
GO:1902201	0.262256	0.36104	3.31806
GO:0006099	0.272041	0.368056	1.96738
GO:0022857	0.271191	0.368056	1.5286
GO:0030288	0.273839	0.368681	0.294118
GO:0006098	0.277977	0.370636	3.09669
GO:0008408	0.277977	0.370636	3.09669
GO:0000987	0.285712	0.379118	2.99672
GO:0004519	0.299049	0.394917	2.8365
GO:0043165	0.304689	0.400448	2.77296
GO:0006814	0.308423	0.403435	2.73212
GO:0006526	0.319507	0.412075	2.61668
GO:0016829	0.317672	0.412075	2.63524
GO:1902600	0.319507	0.412075	2.61668
GO:0006541	0.326798	0.415651	2.54493
GO:0008137	0.326798	0.415651	2.54493
GO:0016747	0.324983	0.415651	2.5625
GO:0001539	0.332215	0.419704	2.4936
GO:0006189	0.334011	0.419704	2.4769
GO:0006310	0.337016	0.419704	1.67434
GO:0009898	0.335802	0.419704	2.46043
GO:0051289	0.337588	0.419704	2.4444
GO:0006260	0.341881	0.422524	1.65565
GO:0006879	0.342918	0.422524	2.39709
GO:0042910	0.349959	0.429283	2.33661
GO:0016151	0.351707	0.429518	2.32202
GO:0019867	0.363814	0.442347	2.22467
GO:0015288	0.370631	0.444757	2.17272
GO:0030246	0.370631	0.444757	2.17272
GO:0042597	0.370213	0.444757	1.42658
GO:0046930	0.372324	0.444855	2.16004
GO:0008237	0.375696	0.446949	2.13515
GO:0016301	0.381295	0.447819	1.51676
GO:0016757	0.38072	0.447819	2.09889
GO:0051539	0.380804	0.447819	0.343004
GO:0009244	0.405242	0.473927	1.93476
GO:0008270	0.410465	0.478009	1.42604
GO:0005737	0.413885	0.478989	0.771495
GO:0043709	0.414777	0.478989	1.87609
GO:0016616	0.434916	0.500153	1.76036
GO:0032153	0.443976	0.508454	1.71163
GO:0016226	0.451416	0.514838	1.67303
GO:0003700	0.461807	0.522372	1.37721
GO:0009432	0.461664	0.522372	1.62182
GO:0008982	0.484377	0.545666	1.51576
GO:0006935	0.498085	0.558827	1.45624
GO:0006355	0.508768	0.563958	1.30372
GO:0015297	0.508788	0.563958	1.41189
GO:0032991	0.504801	0.563958	1.4282
GO:0071973	0.512743	0.566069	1.39595
GO:0005198	0.516666	0.568127	1.38036
GO:0007165	0.537063	0.588212	1.30278
GO:0003924	0.571867	0.623855	1.18228
GO:0005524	0.581187	0.631526	0.808983
GO:0016887	0.629968	0.680561	1.1483
GO:0042802	0.63371	0.680561	1.13486
GO:0046872	0.632298	0.680561	0.794065
GO:0043565	0.66753	0.714102	1.31494
GO:0046677	0.670342	0.714341	1.29426
GO:0005525	0.6801	0.721952	1.22978
GO:0005886	0.690259	0.729929	0.892324
GO:0006508	0.730783	0.769833	0.454877
GO:0042803	0.778421	0.816898	0.601913
GO:0005829	0.888549	0.928938	0.913209
GO:0000287	1	1	0.904444
GO:0000976	1	1	0.870938
GO:0003676	1	1	0.951512
GO:0005975	1	1	0.935756
GO:0006865	1	1	1.00037
GO:0009103	1	1	0.809951
GO:0016491	1	1	0.807808
GO:0030170	1	1	0.72717
GO:0043190	1	1	0.612681
GO:0045892	1	1	0.612681
GO:0051301	1	1	0.685391
GO:0055052	1	1	0.851609
