## Supplementary material for "Unmasking Pathogen Traits for Chronic Colonization in Neurogenic Bladder Patients": Specimen metadata for 16S rRNA sequencing.

SampleID	BioSample	SRA_Accession	Batch	PlateNumber	PlateWell	PatientNumber	MedicalCenter	PatientSample	SampleType	timepoint	is.neg	Sex	Age_mo	Age_yr	UTIHx	UTI_1yr	CIC	Abx_30days	Abx_6mo	AugmentBladder	Anticholinergic_B3_Agonist	UDS_Classification	Hx_Botox	Delivery_Type	Race	Newborn
SB_BTF_1_11	SAMN43462466	SRR30567205	1	Plate1	A1	1	VUMC	Patient	Urine	1	FALSE	F	36	3	Y	N	N	N	N	N	N	Low	N	C-section	Caucasian	N
SB_BTF_1_21	SAMN43462467	SRR30567204	1	Plate1	A9	1	VUMC	Patient	Stool	1	FALSE	F	36	3	Y	N	N	N	N	N	N	Low	N	C-section	Caucasian	N
SB_BTF_10_11	SAMN43462468	SRR30567193	1	Plate1	B2	10	VUMC	Patient	Urine	1	FALSE	F	5	0.416666667	Y	Y	N	Y	Y	N	N	Intermediate	N	C-section	Caucasian	N
SB_BTF_10_21	SAMN43462469	SRR30567182	1	Plate1	A10	10	VUMC	Patient	Stool	1	FALSE	F	5	0.416666667	Y	Y	N	Y	Y	N	N	Intermediate	N	C-section	Caucasian	N
SB_BTF_11_11	SAMN43462470	SRR30567171	1	Plate1	C2	11	VUMC	Patient	Urine	1	FALSE	M	64	5.333333333	N	N	N	N	N	N	N	Low	N	C-section	Caucasian	N
SB_BTF_12_11	SAMN43462471	SRR30567160	1	Plate1	D2	12	VUMC	Patient	Urine	1	FALSE	M	8	0.666666667	N	N	N	Y	Y	N	N	Intermediate	N	C-section	Caucasian	N
SB_BTF_12_21	SAMN43462472	SRR30567149	1	Plate1	B10	12	VUMC	Patient	Stool	1	FALSE	M	8	0.666666667	N	N	N	Y	Y	N	N	Intermediate	N	C-section	Caucasian	N
SB_BTF_13_11	SAMN43462473	SRR30567138	1	Plate1	E2	13	VUMC	Patient	Urine	1	FALSE	F	78	6.5	N	N	Y	N	N	N	N	Intermediate	N	NA	Asian	N
SB_BTF_13_21	SAMN43462474	SRR30567127	1	Plate1	C10	13	VUMC	Patient	Stool	1	FALSE	F	78	6.5	N	N	Y	N	N	N	N	Intermediate	N	NA	Asian	N
SB_BTF_14_11	SAMN43462475	SRR30567116	1	Plate1	F2	14	VUMC	Patient	Urine	1	FALSE	M	234	19.5	Y	N	Y	Y	Y	N	Y	Hostile	Y	C-section	Caucasian	N
SB_BTF_14_21	SAMN43462476	SRR30567203	1	Plate1	D10	14	VUMC	Patient	Stool	1	FALSE	M	234	19.5	Y	N	Y	Y	Y	N	Y	Hostile	Y	C-section	Caucasian	N
SB_BTF_15_11	SAMN43462477	SRR30567202	1	Plate1	G2	15	VUMC	Patient	Urine	1	FALSE	F	98	8.166666667	Y	N	Y	N	N	Y	Y	Low	Y	C-section	Caucasian	N
SB_BTF_15_21	SAMN43462478	SRR30567201	1	Plate1	E10	15	VUMC	Patient	Stool	1	FALSE	F	98	8.166666667	Y	N	Y	N	N	Y	Y	Low	Y	C-section	Caucasian	N
SB_BTF_16_11	SAMN43462479	SRR30567200	1	Plate1	H2	16	VUMC	Patient	Urine	1	FALSE	F	81	6.75	Y	N	Y	N	Y	N	N	Intermediate	N	C-section	Caucasian	N
SB_BTF_16_21	SAMN43462480	SRR30567199	1	Plate1	F10	16	VUMC	Patient	Stool	1	FALSE	F	81	6.75	Y	N	Y	N	Y	N	N	Intermediate	N	C-section	Caucasian	N
SB_BTF_16_31	SAMN43462481	SRR30567198	1	Plate1	A6	16	VUMC	Patient	Hand	1	FALSE	F	81	6.75	Y	N	Y	N	Y	N	N	Intermediate	N	C-section	Caucasian	N
SB_BTF_17_11	SAMN43462482	SRR30567197	1	Plate1	A3	17	VUMC	Patient	Urine	1	FALSE	M	174	14.5	N	N	Y	N	Y	N	Y	Low	N	C-section	Caucasian	N
SB_BTF_17_21	SAMN43462483	SRR30567196	1	Plate1	G10	17	VUMC	Patient	Stool	1	FALSE	M	174	14.5	N	N	Y	N	Y	N	Y	Low	N	C-section	Caucasian	N
SB_BTF_17_31	SAMN43462484	SRR30567195	1	Plate1	B6	17	VUMC	Patient	Hand	1	FALSE	M	174	14.5	N	N	Y	N	Y	N	Y	Low	N	C-section	Caucasian	N
SB_BTF_18_11	SAMN43462485	SRR30567194	1	Plate1	B3	18	VUMC	Patient	Urine	1	FALSE	M	93	7.75	Y	Y	Y	N	Y	N	Y	Low	N	C-section	Caucasian	N
SB_BTF_18_21	SAMN43462486	SRR30567192	1	Plate1	H10	18	VUMC	Patient	Stool	1	FALSE	M	93	7.75	Y	Y	Y	N	Y	N	Y	Low	N	C-section	Caucasian	N
SB_BTF_18_31	SAMN43462487	SRR30567191	1	Plate1	C6	18	VUMC	Patient	Hand	1	FALSE	M	93	7.75	Y	Y	Y	N	Y	N	Y	Low	N	C-section	Caucasian	N
SB_BTF_19_11	SAMN43462488	SRR30567190	1	Plate1	C3	19	VUMC	Patient	Urine	1	FALSE	F	139	11.58333333	Y	N	Y	N	N	N	Y	Intermediate	Y	C-section	Caucasian	N
SB_BTF_19_21	SAMN43462489	SRR30567189	1	Plate1	A11	19	VUMC	Patient	Stool	1	FALSE	F	139	11.58333333	Y	N	Y	N	N	N	Y	Intermediate	Y	C-section	Caucasian	N
SB_BTF_19_31	SAMN43462490	SRR30567188	1	Plate1	D6	19	VUMC	Patient	Hand	1	FALSE	F	139	11.58333333	Y	N	Y	N	N	N	Y	Intermediate	Y	C-section	Caucasian	N
SB_BTF_2_11	SAMN43462491	SRR30567187	1	Plate1	B1	2	VUMC	Patient	Urine	1	FALSE	F	94	7.833333333	Y	Y	Y	N	Y	N	Y	Intermediate	N	NA	Caucasian	N
SB_BTF_2_21	SAMN43462492	SRR30567186	1	Plate1	B9	2	VUMC	Patient	Stool	1	FALSE	F	94	7.833333333	Y	Y	Y	N	Y	N	Y	Intermediate	N	NA	Caucasian	N
SB_BTF_20_11	SAMN43462493	SRR30567185	1	Plate1	D3	20	VUMC	Patient	Urine	1	FALSE	F	65	5.416666667	N	N	N	N	N	N	N	Intermediate	N	C-section	Caucasian	N
SB_BTF_20_21	SAMN43462494	SRR30567184	1	Plate1	B11	20	VUMC	Patient	Stool	1	FALSE	F	65	5.416666667	N	N	N	N	N	N	N	Intermediate	N	C-section	Caucasian	N
SB_BTF_21_11	SAMN43462495	SRR30567183	1	Plate1	E3	21	VUMC	Patient	Urine	1	FALSE	F	17	1.416666667	Y	Y	N	Y	Y	N	N	Intermediate	N	C-section	Caucasian	N
SB_BTF_21_21	SAMN43462496	SRR30567181	1	Plate1	C11	21	VUMC	Patient	Stool	1	FALSE	F	17	1.416666667	Y	Y	N	Y	Y	N	N	Intermediate	N	C-section	Caucasian	N
SB_BTF_22_11	SAMN43462497	SRR30567180	1	Plate1	F3	22	VUMC	Patient	Urine	1	FALSE	M	156	13	Y	Y	Y	N	Y	N	Y	Intermediate	N	NA	Black	N
SB_BTF_22_21	SAMN43462498	SRR30567179	1	Plate1	D11	22	VUMC	Patient	Stool	1	FALSE	M	156	13	Y	Y	Y	N	Y	N	Y	Intermediate	N	NA	Black	N
SB_BTF_22_31	SAMN43462499	SRR30567178	1	Plate1	E6	22	VUMC	Patient	Hand	1	FALSE	M	156	13	Y	Y	Y	N	Y	N	Y	Intermediate	N	NA	Black	N
SB_BTF_23_11	SAMN43462500	SRR30567177	1	Plate1	G3	23	VUMC	Patient	Urine	1	FALSE	M	48	4	Y	N	Y	Y	Y	N	Y	Low	N	C-section	Caucasian	N
SB_BTF_23_21	SAMN43462501	SRR30567176	1	Plate1	E11	23	VUMC	Patient	Stool	1	FALSE	M	48	4	Y	N	Y	Y	Y	N	Y	Low	N	C-section	Caucasian	N
SB_BTF_23_31	SAMN43462502	SRR30567175	1	Plate1	F6	23	VUMC	Patient	Hand	1	FALSE	M	48	4	Y	N	Y	Y	Y	N	Y	Low	N	C-section	Caucasian	N
SB_BTF_24_11	SAMN43462503	SRR30567174	1	Plate1	H3	24	VUMC	Patient	Urine	1	FALSE	F	33	2.75	Y	Y	N	Y	Y	N	N	Intermediate	N	C-section	Caucasian	N
SB_BTF_24_21	SAMN43462504	SRR30567173	1	Plate1	F11	24	VUMC	Patient	Stool	1	FALSE	F	33	2.75	Y	Y	N	Y	Y	N	N	Intermediate	N	C-section	Caucasian	N
SB_BTF_25_11	SAMN43462505	SRR30567172	1	Plate1	A4	25	VUMC	Patient	Urine	1	FALSE	F	52	4.333333333	Y	N	Y	Y	Y	N	Y	Low	Y	C-section	Caucasian	N
SB_BTF_25_21	SAMN43462506	SRR30567170	1	Plate1	G11	25	VUMC	Patient	Stool	1	FALSE	F	52	4.333333333	Y	N	Y	Y	Y	N	Y	Low	Y	C-section	Caucasian	N
SB_BTF_25_31	SAMN43462507	SRR30567169	1	Plate1	G6	25	VUMC	Patient	Hand	1	FALSE	F	52	4.333333333	Y	N	Y	Y	Y	N	Y	Low	Y	C-section	Caucasian	N
SB_BTF_26_11	SAMN43462508	SRR30567168	1	Plate1	B4	26	VUMC	Patient	Urine	1	FALSE	M	112	9.333333333	N	N	Y	N	N	N	Y	Low	N	C-section	Caucasian	N
SB_BTF_26_21	SAMN43462509	SRR30567167	1	Plate1	H11	26	VUMC	Patient	Stool	1	FALSE	M	112	9.333333333	N	N	Y	N	N	N	Y	Low	N	C-section	Caucasian	N
SB_BTF_26_31	SAMN43462510	SRR30567166	1	Plate1	H6	26	VUMC	Patient	Hand	1	FALSE	M	112	9.333333333	N	N	Y	N	N	N	Y	Low	N	C-section	Caucasian	N
SB_BTF_27_11	SAMN43462511	SRR30567165	1	Plate1	C4	27	VUMC	Patient	Urine	1	FALSE	M	31	2.583333333	N	N	N	N	N	N	N	Intermediate	N	C-section	Caucasian	N
SB_BTF_27_21	SAMN43462512	SRR30567164	1	Plate1	A12	27	VUMC	Patient	Stool	1	FALSE	M	31	2.583333333	N	N	N	N	N	N	N	Intermediate	N	C-section	Caucasian	N
SB_BTF_28_11	SAMN43462513	SRR30567163	1	Plate1	D4	28	VUMC	Patient	Urine	1	FALSE	M	88	7.333333333	Y	N	Y	N	N	Y	Y	Low	Y	Vaginal	Caucasian	N
SB_BTF_28_21	SAMN43462514	SRR30567162	1	Plate1	B12	28	VUMC	Patient	Stool	1	FALSE	M	88	7.333333333	Y	N	Y	N	N	Y	Y	Low	Y	Vaginal	Caucasian	N
SB_BTF_28_31	SAMN43462515	SRR30567161	1	Plate1	B7	28	VUMC	Patient	Hand	1	FALSE	M	88	7.333333333	Y	N	Y	N	N	Y	Y	Low	Y	Vaginal	Caucasian	N
SB_BTF_29_11	SAMN43462516	SRR30567159	1	Plate1	F4	29	VUMC	Patient	Urine	1	FALSE	F	36	3	N	N	N	N	Y	N	N	Intermediate	N	C-section	Caucasian	N
SB_BTF_29_21	SAMN43462517	SRR30567158	1	Plate1	D12	29	VUMC	Patient	Stool	1	FALSE	F	36	3	N	N	N	N	Y	N	N	Intermediate	N	C-section	Caucasian	N
SB_BTF_3_11	SAMN43462518	SRR30567157	1	Plate1	C1	3	VUMC	Patient	Urine	1	FALSE	M	96	8	Y	N	N	N	N	N	N	Intermediate	N	Vaginal	Caucasian	N
SB_BTF_3_21	SAMN43462519	SRR30567156	1	Plate1	C9	3	VUMC	Patient	Stool	1	FALSE	M	96	8	Y	N	N	N	N	N	N	Intermediate	N	Vaginal	Caucasian	N
SB_BTF_4_11	SAMN43462520	SRR30567155	1	Plate1	D1	4	VUMC	Patient	Urine	1	FALSE	M	0.067	0.005583333	N	N	N	Y	Y	N	N	NA	N	C-section	Caucasian	Y
SB_BTF_4_21	SAMN43462521	SRR30567154	1	Plate1	D9	4	VUMC	Patient	Stool	1	FALSE	M	0.067	0.005583333	N	N	N	Y	Y	N	N	NA	N	C-section	Caucasian	Y
SB_BTF_5_11	SAMN43462522	SRR30567153	1	Plate1	E1	5	VUMC	Patient	Urine	1	FALSE	M	170	14.16666667	N	N	Y	N	N	N	N	Intermediate	Y	NA	Asian	N
SB_BTF_6_11	SAMN43462523	SRR30567152	1	Plate1	F1	6	VUMC	Patient	Urine	1	FALSE	F	29	2.416666667	Y	Y	N	N	Y	N	N	Hostile	N	C-section	Caucasian	N
SB_BTF_6_12	SAMN43462524	SRR30567151	1	Plate1	E4	6	VUMC	Patient	Urine	2	FALSE	F	31	2.583333333	Y	N	Y	N	N	N	Y	Low	N	C-section	Caucasian	N
SB_BTF_6_21	SAMN43462525	SRR30567150	1	Plate1	E9	6	VUMC	Patient	Stool	1	FALSE	F	29	2.416666667	Y	Y	N	N	Y	N	N	Hostile	N	C-section	Caucasian	N
SB_BTF_6_22	SAMN43462526	SRR30567148	1	Plate1	C12	6	VUMC	Patient	Stool	2	FALSE	F	31	2.583333333	Y	N	Y	N	N	N	Y	Low	N	C-section	Caucasian	N
SB_BTF_6_32	SAMN43462527	SRR30567147	1	Plate1	A7	6	VUMC	Patient	Hand	2	FALSE	F	31	2.583333333	Y	N	Y	N	N	N	Y	Low	N	C-section	Caucasian	N
SB_BTF_7_11	SAMN43462528	SRR30567146	1	Plate1	G1	7	VUMC	Patient	Urine	1	FALSE	M	8	0.666666667	N	N	N	N	N	N	N	Intermediate	N	C-section	Black	N
SB_BTF_7_21	SAMN43462529	SRR30567145	1	Plate1	F9	7	VUMC	Patient	Stool	1	FALSE	M	8	0.666666667	N	N	N	N	N	N	N	Intermediate	N	C-section	Black	N
SB_BTF_8_11	SAMN43462530	SRR30567144	1	Plate1	H1	8	VUMC	Patient	Urine	1	FALSE	M	100	8.333333333	Y	N	Y	N	N	N	Y	Low	N	C-section	Caucasian	N
SB_BTF_8_21	SAMN43462531	SRR30567143	1	Plate1	G9	8	VUMC	Patient	Stool	1	FALSE	M	100	8.333333333	Y	N	Y	N	N	N	Y	Low	N	C-section	Caucasian	N
SB_BTF_9_11	SAMN43462532	SRR30567142	1	Plate1	A2	9	VUMC	Patient	Urine	1	FALSE	M	160	13.33333333	Y	N	Y	N	N	Y	Y	Low	N	C-section	Caucasian	N
SB_BTF_9_21	SAMN43462533	SRR30567141	1	Plate1	H9	9	VUMC	Patient	Stool	1	FALSE	M	160	13.33333333	Y	N	Y	N	N	Y	Y	Low	N	C-section	Caucasian	N
SB_Env_1_1	SAMN43462534	SRR30567140	1	Plate1	G4	NA	VUMC	NA	Environment	NA	TRUE	NA	NA	NA	NA	NA	NA	NA	NA	NA	NA	NA	NA	NA	NA	N
SB_Env_1_2	SAMN43462535	SRR30567139	1	Plate1	H4	NA	VUMC	NA	Environment	NA	TRUE	NA	NA	NA	NA	NA	NA	NA	NA	NA	NA	NA	NA	NA	NA	N
SB_Env_2_1	SAMN43462536	SRR30567137	1	Plate1	A5	NA	VUMC	NA	Environment	NA	TRUE	NA	NA	NA	NA	NA	NA	NA	NA	NA	NA	NA	NA	NA	NA	N
SB_Env_2_2	SAMN43462537	SRR30567136	1	Plate1	B5	NA	VUMC	NA	Environment	NA	TRUE	NA	NA	NA	NA	NA	NA	NA	NA	NA	NA	NA	NA	NA	NA	N
SB_Env_3_1	SAMN43462538	SRR30567135	1	Plate1	C5	NA	VUMC	NA	Environment	NA	TRUE	NA	NA	NA	NA	NA	NA	NA	NA	NA	NA	NA	NA	NA	NA	N
SB_Env_3_2	SAMN43462539	SRR30567134	1	Plate1	D5	NA	VUMC	NA	Environment	NA	TRUE	NA	NA	NA	NA	NA	NA	NA	NA	NA	NA	NA	NA	NA	NA	N
SB_Env_4_1	SAMN43462540	SRR30567133	1	Plate1	E5	NA	VUMC	NA	Environment	NA	TRUE	NA	NA	NA	NA	NA	NA	NA	NA	NA	NA	NA	NA	NA	NA	N
SB_Env_4_2	SAMN43462541	SRR30567132	1	Plate1	F5	NA	VUMC	NA	Environment	NA	TRUE	NA	NA	NA	NA	NA	NA	NA	NA	NA	NA	NA	NA	NA	NA	N
SB_Env_5_1	SAMN43462542	SRR30567131	1	Plate1	G5	NA	VUMC	NA	Environment	NA	TRUE	NA	NA	NA	NA	NA	NA	NA	NA	NA	NA	NA	NA	NA	NA	N
SB_Env_5_2	SAMN43462543	SRR30567130	1	Plate1	H5	NA	VUMC	NA	Environment	NA	TRUE	NA	NA	NA	NA	NA	NA	NA	NA	NA	NA	NA	NA	NA	NA	N
SB_ExtBlank_C7	SAMN43462544	SRR30567129	1	Plate1	C7	NA	NA	NA	Blank	NA	TRUE	NA	NA	NA	NA	NA	NA	NA	NA	NA	NA	NA	NA	NA	NA	N
SB_ExtBlank_D7	SAMN43462545	SRR30567128	1	Plate1	D7	NA	NA	NA	Blank	NA	TRUE	NA	NA	NA	NA	NA	NA	NA	NA	NA	NA	NA	NA	NA	NA	N
SB_ExtBlank_E12	SAMN43462546	SRR30567126	1	Plate1	E12	NA	NA	NA	Blank	NA	TRUE	NA	NA	NA	NA	NA	NA	NA	NA	NA	NA	NA	NA	NA	NA	N
SB_ExtBlank_E7	SAMN43462547	SRR30567125	1	Plate1	E7	NA	NA	NA	Blank	NA	TRUE	NA	NA	NA	NA	NA	NA	NA	NA	NA	NA	NA	NA	NA	NA	N
SB_ExtBlank_F12	SAMN43462548	SRR30567124	1	Plate1	F12	NA	NA	NA	Blank	NA	TRUE	NA	NA	NA	NA	NA	NA	NA	NA	NA	NA	NA	NA	NA	NA	N
SB_ExtBlank_F7	SAMN43462549	SRR30567123	1	Plate1	F7	NA	NA	NA	Blank	NA	TRUE	NA	NA	NA	NA	NA	NA	NA	NA	NA	NA	NA	NA	NA	NA	N
SB_ExtBlank_G12	SAMN43462550	SRR30567122	1	Plate1	G12	NA	NA	NA	Blank	NA	TRUE	NA	NA	NA	NA	NA	NA	NA	NA	NA	NA	NA	NA	NA	NA	N
SB_ExtBlank_G7	SAMN43462551	SRR30567121	1	Plate1	G7	NA	NA	NA	Blank	NA	TRUE	NA	NA	NA	NA	NA	NA	NA	NA	NA	NA	NA	NA	NA	NA	N
SB_ExtBlank_H12	SAMN43462552	SRR30567120	1	Plate1	H12	NA	NA	NA	Blank	NA	TRUE	NA	NA	NA	NA	NA	NA	NA	NA	NA	NA	NA	NA	NA	NA	N
SB_ExtBlank_H7	SAMN43462553	SRR30567119	1	Plate1	H7	NA	NA	NA	Blank	NA	TRUE	NA	NA	NA	NA	NA	NA	NA	NA	NA	NA	NA	NA	NA	NA	N
SB_ZymoMockA_A8	SAMN43462554	SRR30567118	1	Plate1	A8	NA	NA	NA	Mock	NA	FALSE	NA	NA	NA	NA	NA	NA	NA	NA	NA	NA	NA	NA	NA	NA	N
SB_ZymoMockB_B8	SAMN43462555	SRR30567117	1	Plate1	B8	NA	NA	NA	Mock	NA	FALSE	NA	NA	NA	NA	NA	NA	NA	NA	NA	NA	NA	NA	NA	NA	N
SB_ZymoMockC_C8	SAMN43462556	SRR30567115	1	Plate1	C8	NA	NA	NA	Mock	NA	FALSE	NA	NA	NA	NA	NA	NA	NA	NA	NA	NA	NA	NA	NA	NA	N
SB_ZymoMockD_D8	SAMN43462557	SRR30567114	1	Plate1	D8	NA	NA	NA	Mock	NA	FALSE	NA	NA	NA	NA	NA	NA	NA	NA	NA	NA	NA	NA	NA	NA	N
SB_ZymoMockE_E8	SAMN43462558	SRR30567113	1	Plate1	E8	NA	NA	NA	Mock	NA	FALSE	NA	NA	NA	NA	NA	NA	NA	NA	NA	NA	NA	NA	NA	NA	N
SB_ZymoMockF_F8	SAMN43462559	SRR30567112	1	Plate1	F8	NA	NA	NA	Mock	NA	FALSE	NA	NA	NA	NA	NA	NA	NA	NA	NA	NA	NA	NA	NA	NA	N
SB_ZymoMockG_G8	SAMN43462560	SRR30567111	1	Plate1	G8	NA	NA	NA	Mock	NA	FALSE	NA	NA	NA	NA	NA	NA	NA	NA	NA	NA	NA	NA	NA	NA	N
SB_ZymoMockH_H8	SAMN43462561	SRR30567110	1	Plate1	H8	NA	NA	NA	Mock	NA	FALSE	NA	NA	NA	NA	NA	NA	NA	NA	NA	NA	NA	NA	NA	NA	N
Ctl_PCRBlank1	SAMN43462562	SRR30567109	1	Plate2	E12	NA	NA	NA	Blank	NA	TRUE	NA	NA	NA	NA	NA	NA	NA	NA	NA	NA	NA	NA	NA	NA	N
Ctl_PCRBlank2	SAMN43462563	SRR30567108	1	Plate2	F12	NA	NA	NA	Blank	NA	TRUE	NA	NA	NA	NA	NA	NA	NA	NA	NA	NA	NA	NA	NA	NA	N
Ctl_PCRBlank3	SAMN43462564	SRR30567107	1	Plate2	G12	NA	NA	NA	Blank	NA	TRUE	NA	NA	NA	NA	NA	NA	NA	NA	NA	NA	NA	NA	NA	NA	N
Ctl_PCRBlank4	SAMN43462565	SRR30567106	1	Plate2	H12	NA	NA	NA	Blank	NA	TRUE	NA	NA	NA	NA	NA	NA	NA	NA	NA	NA	NA	NA	NA	NA	N
DK1_21	SAMN48328718	SRR33423902	2	Plate3	F7	1	DUKE	Patient	Stool	1	FALSE	F	5	0.416666667	N	N	N	N	N	N	N	Intermediate	N	C-section	Caucasian	N
DK1_11	SAMN48328719	SRR33423901	2	Plate4	E6	1	DUKE	Patient	Urine	1	FALSE	F	5	0.416666667	N	N	N	N	N	N	N	Intermediate	N	C-section	Caucasian	N
DK2_21	SAMN48328720	SRR33423810	2	Plate3	F8	2	DUKE	Patient	Stool	1	FALSE	F	1	0.083333333	Y	Y	N	Y	Y	N	N	Intermediate	N	C-section	Caucasian	N
DK2_11	SAMN48328721	SRR33423799	2	Plate4	E7	2	DUKE	Patient	Urine	1	FALSE	F	1	0.083333333	Y	Y	N	Y	Y	N	N	Intermediate	N	C-section	Caucasian	N
DK3_21	SAMN48328722	SRR33423788	2	Plate3	F9	3	DUKE	Patient	Stool	1	FALSE	M	18	1.5	Y	N	Y	N	N	N	Y	Intermediate	Y	C-section	Caucasian	N
DK3_11	SAMN48328723	SRR33423740	2	Plate4	E8	3	DUKE	Patient	Urine	1	FALSE	M	18	1.5	Y	N	Y	N	N	N	Y	Intermediate	Y	C-section	Caucasian	N
DK4_21	SAMN48328724	SRR33423729	2	Plate3	F10	4	DUKE	Patient	Stool	1	FALSE	M	2	0.166666667	Y	Y	N	N	N	N	N	Intermediate	N	Vaginal	Caucasian	N
DK4_11	SAMN48328725	SRR33423867	2	Plate4	E9	4	DUKE	Patient	Urine	1	FALSE	M	2	0.166666667	Y	Y	N	N	N	N	N	Intermediate	N	Vaginal	Caucasian	N
DK5_21	SAMN48328726	SRR33423856	2	Plate3	F11	5	DUKE	Patient	Stool	1	FALSE	F	68	5.666666667	N	N	N	N	N	N	N	Low	N	C-section	Caucasian	N
DK5_11	SAMN48328727	SRR33423845	2	Plate4	E10	5	DUKE	Patient	Urine	1	FALSE	F	68	5.666666667	N	N	N	N	N	N	N	Low	N	C-section	Caucasian	N
DK6_21	SAMN48328728	SRR33423900	2	Plate3	F12	6	DUKE	Patient	Stool	1	FALSE	F	329	27.41666667	Y	N	Y	Y	Y	N	N	Low	N	C-section	Caucasian	N
DK6_11	SAMN48328729	SRR33423889	2	Plate4	E11	6	DUKE	Patient	Urine	1	FALSE	F	329	27.41666667	Y	N	Y	Y	Y	N	N	Low	N	C-section	Caucasian	N
DK7_21	SAMN48328730	SRR33423878	2	Plate3	G1	7	DUKE	Patient	Stool	1	FALSE	M	187	15.58333333	N	N	Y	N	N	N	Y	Hostile	N	C-section	Black	N
DK7_11	SAMN48328731	SRR33423839	2	Plate4	E12	7	DUKE	Patient	Urine	1	FALSE	M	187	15.58333333	N	N	Y	N	N	N	Y	Hostile	N	C-section	Black	N
DK8_21	SAMN48328732	SRR33423828	2	Plate3	G2	8	DUKE	Patient	Stool	1	FALSE	F	9	0.75	Y	Y	N	Y	Y	N	N	Intermediate	N	C-section	Caucasian	N
DK8_11	SAMN48328733	SRR33423817	2	Plate4	F1	8	DUKE	Patient	Urine	1	FALSE	F	9	0.75	Y	Y	N	Y	Y	N	N	Intermediate	N	C-section	Caucasian	N
DK9_21	SAMN48328734	SRR33423769	2	Plate3	G3	9	DUKE	Patient	Stool	1	FALSE	M	35	2.916666667	N	N	N	N	N	N	N	Intermediate	N	C-section	Caucasian	N
DK9_11	SAMN48328735	SRR33423758	2	Plate4	F2	9	DUKE	Patient	Urine	1	FALSE	M	35	2.916666667	N	N	N	N	N	N	N	Intermediate	N	C-section	Caucasian	N
Zymo_A	SAMN48328736	SRR33423812	2	Plate3	G4	NA	NA	NA	Mock	NA	FALSE	NA	NA	NA	NA	NA	NA	NA	NA	NA	NA	NA	NA	NA	NA	N
Zymo_B	SAMN48328737	SRR33423811	2	Plate3	G5	NA	NA	NA	Mock	NA	FALSE	NA	NA	NA	NA	NA	NA	NA	NA	NA	NA	NA	NA	NA	NA	N
Zymo_C	SAMN48328738	SRR33423809	2	Plate3	G6	NA	NA	NA	Mock	NA	FALSE	NA	NA	NA	NA	NA	NA	NA	NA	NA	NA	NA	NA	NA	NA	N
Zymo_D	SAMN48328739	SRR33423808	2	Plate3	G7	NA	NA	NA	Mock	NA	FALSE	NA	NA	NA	NA	NA	NA	NA	NA	NA	NA	NA	NA	NA	NA	N
Zymo_E	SAMN48328740	SRR33423807	2	Plate3	G8	NA	NA	NA	Mock	NA	FALSE	NA	NA	NA	NA	NA	NA	NA	NA	NA	NA	NA	NA	NA	NA	N
Zymo_F	SAMN48328741	SRR33423806	2	Plate3	G9	NA	NA	NA	Mock	NA	FALSE	NA	NA	NA	NA	NA	NA	NA	NA	NA	NA	NA	NA	NA	NA	N
Zymo_G	SAMN48328742	SRR33423805	2	Plate3	G10	NA	NA	NA	Mock	NA	FALSE	NA	NA	NA	NA	NA	NA	NA	NA	NA	NA	NA	NA	NA	NA	N
Zymo_H	SAMN48328743	SRR33423804	2	Plate3	G11	NA	NA	NA	Mock	NA	FALSE	NA	NA	NA	NA	NA	NA	NA	NA	NA	NA	NA	NA	NA	NA	N
ExtractBlank1	SAMN48328744	SRR33423803	2	Plate3	G12	NA	NA	NA	Blank	NA	TRUE	NA	NA	NA	NA	NA	NA	NA	NA	NA	NA	NA	NA	NA	NA	N
ExtractBlank2	SAMN48328745	SRR33423802	2	Plate3	H1	NA	NA	NA	Blank	NA	TRUE	NA	NA	NA	NA	NA	NA	NA	NA	NA	NA	NA	NA	NA	NA	N
ExtractBlank3	SAMN48328746	SRR33423801	2	Plate3	H2	NA	NA	NA	Blank	NA	TRUE	NA	NA	NA	NA	NA	NA	NA	NA	NA	NA	NA	NA	NA	NA	N
ExtractBlank4	SAMN48328747	SRR33423800	2	Plate3	H3	NA	NA	NA	Blank	NA	TRUE	NA	NA	NA	NA	NA	NA	NA	NA	NA	NA	NA	NA	NA	NA	N
ExtractBlank5	SAMN48328748	SRR33423798	2	Plate3	H4	NA	NA	NA	Blank	NA	TRUE	NA	NA	NA	NA	NA	NA	NA	NA	NA	NA	NA	NA	NA	NA	N
ExtractBlank6	SAMN48328749	SRR33423797	2	Plate3	H5	NA	NA	NA	Blank	NA	TRUE	NA	NA	NA	NA	NA	NA	NA	NA	NA	NA	NA	NA	NA	NA	N
ExtractBlank7	SAMN48328750	SRR33423796	2	Plate3	H6	NA	NA	NA	Blank	NA	TRUE	NA	NA	NA	NA	NA	NA	NA	NA	NA	NA	NA	NA	NA	NA	N
ExtractBlank8	SAMN48328751	SRR33423795	2	Plate3	H7	NA	NA	NA	Blank	NA	TRUE	NA	NA	NA	NA	NA	NA	NA	NA	NA	NA	NA	NA	NA	NA	N
BTF4_22	SAMN48328752	SRR33423794	2	Plate3	B4	4	VUMC	Patient	Stool	2	FALSE	M	7	0.583333333	N	N	N	N	N	N	N	Intermediate	N	C-section	Caucasian	N
BTF4_12	SAMN48328753	SRR33423793	2	Plate4	C7	4	VUMC	Patient	Urine	2	FALSE	M	7	0.583333333	N	N	N	N	N	N	N	Intermediate	N	C-section	Caucasian	N
BTF10_12	SAMN48328754	SRR33423792	2	Plate4	B2	10	VUMC	Patient	Urine	2	FALSE	F	9	0.75	Y	Y	N	Y	Y	N	Y	Low	N	C-section	Caucasian	N
BTF10_33	SAMN48328755	SRR33423791	2	Plate3	A2	10	VUMC	Patient	Hand	3	FALSE	F	13	1.083333333	Y	Y	Y	Y	Y	N	Y	Low	N	C-section	Caucasian	N
BTF10_23	SAMN48328756	SRR33423790	2	Plate3	B5	10	VUMC	Patient	Stool	3	FALSE	F	13	1.083333333	Y	Y	Y	Y	Y	N	Y	Low	N	C-section	Caucasian	N
BTF10_13	SAMN48328757	SRR33423789	2	Plate4	B3	10	VUMC	Patient	Urine	3	FALSE	F	13	1.083333333	Y	Y	Y	Y	Y	N	Y	Low	N	C-section	Caucasian	N
BTF10_14	SAMN48328758	SRR33423750	2	Plate4	D4	10	VUMC	Patient	Urine	4	FALSE	F	14	1.166666667	Y	Y	Y	Y	Y	N	Y	Low	N	C-section	Caucasian	N
BTF11_12	SAMN48328759	SRR33423749	2	Plate4	E2	11	VUMC	Patient	Urine	2	FALSE	M	75	6.25	N	N	N	N	N	N	N	Low	N	C-section	Caucasian	N
BTF12_22	SAMN48328760	SRR33423748	2	Plate3	F6	12	VUMC	Patient	Stool	2	FALSE	M	19	1.583333333	N	N	N	N	N	N	N	Intermediate	N	C-section	Caucasian	N
BTF12_12	SAMN48328761	SRR33423747	2	Plate4	E4	12	VUMC	Patient	Urine	2	FALSE	M	19	1.583333333	N	N	N	N	N	N	N	Intermediate	N	C-section	Caucasian	N
BTF15_32	SAMN48328762	SRR33423746	2	Plate3	B2	15	VUMC	Patient	Hand	2	FALSE	F	108	9	Y	Y	Y	N	Y	Y	Y	Low	Y	C-section	Caucasian	N
BTF15_22	SAMN48328763	SRR33423745	2	Plate3	F4	15	VUMC	Patient	Stool	2	FALSE	F	108	9	Y	Y	Y	N	Y	Y	Y	Low	Y	C-section	Caucasian	N
BTF15_12	SAMN48328764	SRR33423744	2	Plate4	E1	15	VUMC	Patient	Urine	2	FALSE	F	108	9	Y	Y	Y	N	Y	Y	Y	Low	Y	C-section	Caucasian	N
BTF18_32	SAMN48328765	SRR33423743	2	Plate3	A10	18	VUMC	Patient	Hand	2	FALSE	M	96	8	Y	N	Y	N	N	N	Y	Intermediate	N	C-section	Caucasian	N
BTF18_22	SAMN48328766	SRR33423742	2	Plate3	F1	18	VUMC	Patient	Stool	2	FALSE	M	96	8	Y	N	Y	N	N	N	Y	Intermediate	N	C-section	Caucasian	N
BTF18_12	SAMN48328767	SRR33423741	2	Plate4	D9	18	VUMC	Patient	Urine	2	FALSE	M	96	8	Y	N	Y	N	N	N	Y	Intermediate	N	C-section	Caucasian	N
BTF21_32	SAMN48328768	SRR33423739	2	Plate3	A8	21	VUMC	Patient	Hand	2	FALSE	F	24	2	Y	N	Y	N	N	N	Y	Intermediate	N	C-section	Caucasian	N
BTF21_22	SAMN48328769	SRR33423738	2	Plate3	E11	21	VUMC	Patient	Stool	2	FALSE	F	24	2	Y	N	Y	N	N	N	Y	Intermediate	N	C-section	Caucasian	N
BTF21_12	SAMN48328770	SRR33423737	2	Plate4	D7	21	VUMC	Patient	Urine	2	FALSE	F	24	2	Y	N	Y	N	N	N	Y	Intermediate	N	C-section	Caucasian	N
BTF22_32	SAMN48328771	SRR33423736	2	Plate3	A5	22	VUMC	Patient	Hand	2	FALSE	M	162	13.5	Y	Y	Y	Y	Y	N	Y	Intermediate	N	NA	Black	N
BTF22_22	SAMN48328772	SRR33423735	2	Plate3	E5	22	VUMC	Patient	Stool	2	FALSE	M	162	13.5	Y	Y	Y	Y	Y	N	Y	Intermediate	N	NA	Black	N
BTF22_12	SAMN48328773	SRR33423734	2	Plate4	C11	22	VUMC	Patient	Urine	2	FALSE	M	162	13.5	Y	Y	Y	Y	Y	N	Y	Intermediate	N	NA	Black	N
BTF30_21	SAMN48328774	SRR33423733	2	Plate3	B6	30	VUMC	Patient	Stool	1	FALSE	F	84	7	Y	Y	Y	Y	Y	N	Y	Low	Y	Vaginal	Caucasian	N
BTF30_11	SAMN48328775	SRR33423732	2	Plate3	H8	30	VUMC	Patient	Urine	1	FALSE	F	84	7	Y	Y	Y	Y	Y	N	Y	Low	Y	Vaginal	Caucasian	N
BTF31_21	SAMN48328776	SRR33423731	2	Plate3	B7	31	VUMC	Patient	Stool	1	FALSE	M	60	5	Y	N	Y	N	Y	N	Y	Low	N	Vaginal	Caucasian	N
BTF31_11	SAMN48328777	SRR33423730	2	Plate3	H9	31	VUMC	Patient	Urine	1	FALSE	M	60	5	Y	N	Y	N	Y	N	Y	Low	N	Vaginal	Caucasian	N
BTF32_21	SAMN48328778	SRR33423728	2	Plate3	B8	32	VUMC	Patient	Stool	1	FALSE	F	19	1.583333333	N	N	N	N	N	N	N	Intermediate	N	Vaginal	Caucasian	N
BTF32_11	SAMN48328779	SRR33423727	2	Plate3	H10	32	VUMC	Patient	Urine	1	FALSE	M	19	1.583333333	N	N	N	N	N	N	N	Intermediate	N	Vaginal	Caucasian	N
BTF33_21	SAMN48328780	SRR33423726	2	Plate3	B9	33	VUMC	Patient	Stool	1	FALSE	M	13	1.083333333	Y	Y	N	N	Y	N	N	Intermediate	N	C-section	Caucasian	N
BTF33_11	SAMN48328781	SRR33423725	2	Plate3	H11	33	VUMC	Patient	Urine	1	FALSE	M	13	1.083333333	Y	Y	N	N	Y	N	N	Intermediate	N	C-section	Caucasian	N
BTF34_21	SAMN48328782	SRR33423724	2	Plate3	B10	34	VUMC	Patient	Stool	1	FALSE	F	119	9.916666667	Y	N	Y	N	Y	N	Y	Intermediate	N	C-section	Caucasian	N
BTF34_11	SAMN48328783	SRR33423723	2	Plate3	H12	34	VUMC	Patient	Urine	1	FALSE	F	119	9.916666667	Y	N	Y	N	Y	N	Y	Intermediate	N	C-section	Caucasian	N
BTF35_21	SAMN48328784	SRR33423871	2	Plate3	B11	35	VUMC	Patient	Stool	1	FALSE	M	23	1.916666667	N	N	N	N	N	N	N	Hostile	N	C-section	Caucasian	N
BTF35_11	SAMN48328785	SRR33423870	2	Plate4	A1	35	VUMC	Patient	Urine	1	FALSE	M	23	1.916666667	N	N	N	N	N	N	N	Hostile	N	C-section	Caucasian	N
BTF35_32	SAMN48328786	SRR33423869	2	Plate3	B3	35	VUMC	Patient	Hand	2	FALSE	M	31	2.583333333	N	N	Y	N	N	N	N	Low	N	C-section	Caucasian	N
BTF35_22	SAMN48328787	SRR33423868	2	Plate3	F5	35	VUMC	Patient	Stool	2	FALSE	M	31	2.583333333	N	N	Y	N	N	N	N	Low	N	C-section	Caucasian	N
BTF35_12	SAMN48328788	SRR33423866	2	Plate4	E5	35	VUMC	Patient	Urine	2	FALSE	M	31	2.583333333	N	N	Y	N	N	N	N	Low	N	C-section	Caucasian	N
BTF36_21	SAMN48328789	SRR33423865	2	Plate3	B12	36	VUMC	Patient	Stool	1	FALSE	M	23	1.916666667	Y	N	N	N	N	N	N	Hostile	N	C-section	Black	N
BTF36_11	SAMN48328790	SRR33423864	2	Plate4	A2	36	VUMC	Patient	Urine	1	FALSE	M	23	1.916666667	Y	N	N	N	N	N	N	Hostile	N	C-section	Black	N
BTF36_32	SAMN48328791	SRR33423863	2	Plate3	A1	36	VUMC	Patient	Hand	2	FALSE	M	27	2.25	Y	Y	Y	N	Y	N	Y	Low	N	C-section	Black	N
BTF36_22	SAMN48328792	SRR33423862	2	Plate3	D12	36	VUMC	Patient	Stool	2	FALSE	M	27	2.25	Y	Y	Y	N	Y	N	Y	Low	N	C-section	Black	N
BTF36_12	SAMN48328793	SRR33423861	2	Plate4	C5	36	VUMC	Patient	Urine	2	FALSE	M	27	2.25	Y	Y	Y	N	Y	N	Y	Low	N	C-section	Black	N
BTF36_33	SAMN48328794	SRR33423860	2	Plate3	A12	36	VUMC	Patient	Hand	3	FALSE	M	29	2.416666667	Y	Y	Y	N	Y	N	Y	Low	N	C-section	Black	N
BTF36_23	SAMN48328795	SRR33423859	2	Plate3	F2	36	VUMC	Patient	Stool	3	FALSE	M	29	2.416666667	Y	Y	Y	N	Y	N	Y	Low	N	C-section	Black	N
BTF36_13	SAMN48328796	SRR33423858	2	Plate4	D11	36	VUMC	Patient	Urine	3	FALSE	M	29	2.416666667	Y	Y	Y	N	Y	N	Y	Low	N	C-section	Black	N
BTF37_21	SAMN48328797	SRR33423857	2	Plate3	C1	37	VUMC	Patient	Stool	1	FALSE	F	89	7.416666667	Y	N	Y	N	N	N	Y	Intermediate	N	C-section	Caucasian	N
BTF37_11	SAMN48328798	SRR33423855	2	Plate4	A3	37	VUMC	Patient	Urine	1	FALSE	F	89	7.416666667	Y	N	Y	N	N	N	Y	Intermediate	N	C-section	Caucasian	N
BTF38_21	SAMN48328799	SRR33423854	2	Plate3	C2	38	VUMC	Patient	Stool	1	FALSE	F	0	0	N	N	Y	Y	Y	N	N	NA	N	C-section	Caucasian	Y
BTF38_11	SAMN48328800	SRR33423853	2	Plate4	A4	38	VUMC	Patient	Urine	1	FALSE	F	0	0	N	N	Y	Y	Y	N	N	NA	N	C-section	Caucasian	Y
BTF39_21	SAMN48328801	SRR33423852	2	Plate3	C3	39	VUMC	Patient	Stool	1	FALSE	F	117	9.75	Y	N	Y	Y	Y	N	N	Low	N	C-section	Black	N
BTF39_11	SAMN48328802	SRR33423851	2	Plate4	A5	39	VUMC	Patient	Urine	1	FALSE	F	117	9.75	Y	N	Y	Y	Y	N	N	Low	N	C-section	Black	N
BTF40_21	SAMN48328803	SRR33423850	2	Plate3	C4	40	VUMC	Patient	Stool	1	FALSE	M	184	15.33333333	Y	N	Y	N	N	N	Y	Low	Y	Vaginal	Caucasian	N
BTF40_11	SAMN48328804	SRR33423849	2	Plate4	A6	40	VUMC	Patient	Urine	1	FALSE	M	184	15.33333333	Y	N	Y	N	N	N	Y	Low	Y	Vaginal	Caucasian	N
BTF41_21	SAMN48328805	SRR33423848	2	Plate3	C5	41	VUMC	Patient	Stool	1	FALSE	M	133	11.08333333	Y	N	Y	N	N	N	Y	Hostile	N	C-section	Caucasian	N
BTF41_11	SAMN48328806	SRR33423847	2	Plate4	A7	41	VUMC	Patient	Urine	1	FALSE	M	133	11.08333333	Y	N	Y	N	N	N	Y	Hostile	N	C-section	Caucasian	N
BTF41_22	SAMN48328807	SRR33423846	2	Plate3	E1	41	VUMC	Patient	Stool	2	FALSE	M	136	11.33333333	Y	N	Y	N	Y	N	Y	Hostile	Y	C-section	Caucasian	N
BTF41_12	SAMN48328808	SRR33423844	2	Plate4	C6	41	VUMC	Patient	Urine	2	FALSE	M	136	11.33333333	Y	N	Y	N	Y	N	Y	Hostile	Y	C-section	Caucasian	N
BTF42_21	SAMN48328809	SRR33423787	2	Plate3	C6	42	VUMC	Patient	Stool	1	FALSE	F	0	0	N	N	N	N	N	N	N	NA	N	C-section	Caucasian	Y
BTF42_11	SAMN48328810	SRR33423786	2	Plate4	A8	42	VUMC	Patient	Urine	1	FALSE	F	0	0	N	N	N	N	N	N	N	NA	N	C-section	Caucasian	Y
BTF42_41	SAMN48328811	SRR33423785	2	Plate4	A9	42	VUMC	Patient	Urine	1	FALSE	F	0	0	N	N	N	Y	Y	N	N	NA	N	C-section	Caucasian	Y
BTF43_21	SAMN48328812	SRR33423784	2	Plate3	C7	43	VUMC	Patient	Stool	1	FALSE	M	20	1.666666667	N	N	N	N	N	N	N	Intermediate	N	C-section	Caucasian	N
BTF43_11	SAMN48328813	SRR33423783	2	Plate4	A10	43	VUMC	Patient	Urine	1	FALSE	M	20	1.666666667	N	N	N	N	N	N	N	Intermediate	N	C-section	Caucasian	N
BTF44_21	SAMN48328814	SRR33423782	2	Plate3	C8	44	VUMC	Patient	Stool	1	FALSE	M	49	4.083333333	Y	N	N	N	N	N	N	Intermediate	N	C-section	Caucasian	N
BTF44_11	SAMN48328815	SRR33423781	2	Plate4	A11	44	VUMC	Patient	Urine	1	FALSE	M	49	4.083333333	Y	N	N	N	N	N	N	Intermediate	N	C-section	Caucasian	N
BTF45_21	SAMN48328816	SRR33423780	2	Plate3	C9	45	VUMC	Patient	Stool	1	FALSE	M	25	2.083333333	N	N	N	N	N	N	N	Intermediate	N	C-section	Caucasian	N
BTF46_21	SAMN48328817	SRR33423778	2	Plate3	C10	46	VUMC	Patient	Stool	1	FALSE	F	137	11.41666667	Y	Y	Y	Y	Y	N	Y	Hostile	Y	C-section	Caucasian	N
BTF46_11	SAMN48328818	SRR33423899	2	Plate4	A12	46	VUMC	Patient	Urine	1	FALSE	F	137	11.41666667	Y	Y	Y	Y	Y	N	Y	Hostile	Y	C-section	Caucasian	N
BTF47_21	SAMN48328819	SRR33423898	2	Plate3	C11	47	VUMC	Patient	Stool	1	FALSE	M	241	20.08333333	Y	N	Y	N	N	N	Y	Intermediate	Y	C-section	Caucasian	N
BTF47_11	SAMN48328820	SRR33423897	2	Plate4	B1	47	VUMC	Patient	Urine	1	FALSE	M	241	20.08333333	Y	N	Y	N	N	N	Y	Intermediate	Y	C-section	Caucasian	N
BTF48_21	SAMN48328821	SRR33423896	2	Plate3	C12	48	VUMC	Patient	Stool	1	FALSE	F	199	16.58333333	Y	Y	Y	Y	Y	Y	N	Low	Y	C-section	Caucasian	N
BTF48_11	SAMN48328822	SRR33423895	2	Plate4	B4	48	VUMC	Patient	Urine	1	FALSE	F	199	16.58333333	Y	Y	Y	Y	Y	Y	N	Low	Y	C-section	Caucasian	N
BTF49_21	SAMN48328823	SRR33423894	2	Plate3	D1	49	VUMC	Patient	Stool	1	FALSE	F	134	11.16666667	N	N	Y	Y	Y	N	Y	Hostile	Y	C-section	Caucasian	N
BTF49_11	SAMN48328824	SRR33423893	2	Plate4	B5	49	VUMC	Patient	Urine	1	FALSE	F	134	11.16666667	N	N	Y	Y	Y	N	Y	Hostile	Y	C-section	Caucasian	N
BTF50_21	SAMN48328825	SRR33423892	2	Plate3	D2	50	VUMC	Patient	Stool	1	FALSE	M	210	17.5	Y	N	Y	Y	Y	Y	Y	Low	Y	C-section	Caucasian	N
BTF50_11	SAMN48328826	SRR33423891	2	Plate4	B6	50	VUMC	Patient	Urine	1	FALSE	M	210	17.5	Y	N	Y	Y	Y	Y	Y	Low	Y	C-section	Caucasian	N
BTF51_21	SAMN48328827	SRR33423890	2	Plate3	D3	51	VUMC	Patient	Stool	1	FALSE	F	117	9.75	Y	N	Y	N	N	N	Y	Hostile	N	C-section	Caucasian	N
BTF51_11	SAMN48328828	SRR33423888	2	Plate4	B7	51	VUMC	Patient	Urine	1	FALSE	F	117	9.75	Y	N	Y	N	N	N	Y	Hostile	N	C-section	Caucasian	N
BTF52_21	SAMN48328829	SRR33423887	2	Plate3	D4	52	VUMC	Patient	Stool	1	FALSE	M	90	7.5	Y	Y	Y	N	Y	N	Y	Low	Y	C-section	Caucasian	N
BTF52_11	SAMN48328830	SRR33423886	2	Plate4	B8	52	VUMC	Patient	Urine	1	FALSE	M	90	7.5	Y	Y	Y	N	Y	N	Y	Low	Y	C-section	Caucasian	N
BTF52_12	SAMN48328831	SRR33423885	2	Plate4	E3	52	VUMC	Patient	Urine	2	FALSE	M	90	7.5	Y	Y	Y	Y	Y	Y	Y	Intermediate	Y	C-section	Caucasian	N
BTF53_21	SAMN48328832	SRR33423884	2	Plate3	D5	53	VUMC	Patient	Stool	1	FALSE	F	112	9.333333333	Y	N	Y	N	N	N	Y	Low	N	C-section	Caucasian	N
BTF53_11	SAMN48328833	SRR33423883	2	Plate4	B9	53	VUMC	Patient	Urine	1	FALSE	F	112	9.333333333	Y	N	Y	N	N	N	Y	Low	N	C-section	Caucasian	N
BTF54_21	SAMN48328834	SRR33423882	2	Plate3	D6	54	VUMC	Patient	Stool	1	FALSE	M	32	2.666666667	Y	Y	N	N	N	N	N	Intermediate	N	C-section	Caucasian	N
BTF54_11	SAMN48328835	SRR33423881	2	Plate4	B10	54	VUMC	Patient	Urine	1	FALSE	M	32	2.666666667	Y	Y	N	N	N	N	N	Intermediate	N	C-section	Caucasian	N
BTF55_11	SAMN48328836	SRR33423880	2	Plate4	B11	55	VUMC	Patient	Urine	1	FALSE	M	0	0	N	N	N	N	N	N	N	NA	N	C-section	Caucasian	Y
BTF56_21	SAMN48328837	SRR33423879	2	Plate3	D7	56	VUMC	Patient	Stool	1	FALSE	F	100	8.333333333	Y	N	Y	Y	Y	N	Y	Hostile	N	C-section	Caucasian	N
BTF56_11	SAMN48328838	SRR33423877	2	Plate4	B12	56	VUMC	Patient	Urine	1	FALSE	F	100	8.333333333	Y	N	Y	Y	Y	N	Y	Hostile	N	C-section	Caucasian	N
BTF57_21	SAMN48328839	SRR33423876	2	Plate3	D8	57	VUMC	Patient	Stool	1	FALSE	M	160	13.33333333	N	N	Y	N	N	Y	Y	Low	Y	C-section	Caucasian	N
BTF57_11	SAMN48328840	SRR33423875	2	Plate4	C1	57	VUMC	Patient	Urine	1	FALSE	M	160	13.33333333	N	N	Y	N	N	Y	Y	Low	Y	C-section	Caucasian	N
BTF58_21	SAMN48328841	SRR33423874	2	Plate3	D9	58	VUMC	Patient	Stool	1	FALSE	F	55	4.583333333	Y	Y	Y	Y	Y	N	Y	Intermediate	N	C-section	Caucasian	N
BTF58_11	SAMN48328842	SRR33423873	2	Plate4	C2	58	VUMC	Patient	Urine	1	FALSE	F	55	4.583333333	Y	Y	Y	Y	Y	N	Y	Intermediate	N	C-section	Caucasian	N
BTF59_21	SAMN48328843	SRR33423872	2	Plate3	D10	59	VUMC	Patient	Stool	1	FALSE	M	52	4.333333333	N	N	N	N	N	N	N	Intermediate	N	Vaginal	Caucasian	N
BTF59_11	SAMN48328844	SRR33423843	2	Plate4	C3	59	VUMC	Patient	Urine	1	FALSE	M	52	4.333333333	N	N	N	N	N	N	N	Intermediate	N	Vaginal	Caucasian	N
BTF60_21	SAMN48328845	SRR33423842	2	Plate3	D11	60	VUMC	Patient	Stool	1	FALSE	M	128	10.66666667	Y	N	Y	N	N	N	Y	Intermediate	N	Vaginal	Black	N
BTF60_11	SAMN48328846	SRR33423841	2	Plate4	C4	60	VUMC	Patient	Urine	1	FALSE	M	128	10.66666667	Y	N	Y	N	N	N	Y	Intermediate	N	Vaginal	Black	N
BTF61_21	SAMN48328847	SRR33423840	2	Plate3	E2	61	VUMC	Patient	Stool	1	FALSE	F	120	10	Y	N	N	Y	Y	N	N	Intermediate	N	C-section	Caucasian	N
BTF61_11	SAMN48328848	SRR33423838	2	Plate4	C8	61	VUMC	Patient	Urine	1	FALSE	F	120	10	Y	N	N	Y	Y	N	N	Intermediate	N	C-section	Caucasian	N
BTF61_12	SAMN48328849	SRR33423837	2	Plate4	D5	61	VUMC	Patient	Urine	2	FALSE	F	121	10.08333333	Y	Y	N	Y	Y	N	N	Intermediate	N	C-section	Caucasian	N
BTF61_33	SAMN48328850	SRR33423836	2	Plate3	A11	61	VUMC	Patient	Hand	3	FALSE	F	122	10.16666667	Y	Y	Y	Y	Y	N	N	Intermediate	N	C-section	Caucasian	N
BTF61_13	SAMN48328851	SRR33423835	2	Plate4	D10	61	VUMC	Patient	Urine	3	FALSE	F	122	10.16666667	Y	Y	Y	Y	Y	N	N	Intermediate	N	C-section	Caucasian	N
BTF62_31	SAMN48328852	SRR33423834	2	Plate3	A3	62	VUMC	Patient	Hand	1	FALSE	M	129	10.75	Y	N	Y	Y	Y	N	Y	Intermediate	Y	C-section	Caucasian	N
BTF62_21	SAMN48328853	SRR33423833	2	Plate3	E3	62	VUMC	Patient	Stool	1	FALSE	M	129	10.75	Y	N	Y	Y	Y	N	Y	Intermediate	Y	C-section	Caucasian	N
BTF62_11	SAMN48328854	SRR33423832	2	Plate4	C9	62	VUMC	Patient	Urine	1	FALSE	M	129	10.75	Y	N	Y	Y	Y	N	Y	Intermediate	Y	C-section	Caucasian	N
BTF62_32	SAMN48328855	SRR33423831	2	Plate3	A9	62	VUMC	Patient	Hand	2	FALSE	M	131	10.91666667	Y	N	Y	N	Y	N	Y	Low	Y	C-section	Caucasian	N
BTF62_22	SAMN48328856	SRR33423830	2	Plate3	E12	62	VUMC	Patient	Stool	2	FALSE	M	131	10.91666667	Y	N	Y	N	Y	N	Y	Low	Y	C-section	Caucasian	N
BTF62_12	SAMN48328857	SRR33423829	2	Plate4	D8	62	VUMC	Patient	Urine	2	FALSE	M	131	10.91666667	Y	N	Y	N	Y	N	Y	Low	Y	C-section	Caucasian	N
BTF63_31	SAMN48328858	SRR33423827	2	Plate3	A4	63	VUMC	Patient	Hand	1	FALSE	F	196	16.33333333	Y	Y	Y	N	Y	N	Y	Low	Y	Vaginal	Caucasian	N
BTF63_21	SAMN48328859	SRR33423826	2	Plate3	E4	63	VUMC	Patient	Stool	1	FALSE	F	196	16.33333333	Y	Y	Y	N	Y	N	Y	Low	Y	Vaginal	Caucasian	N
BTF63_11	SAMN48328860	SRR33423825	2	Plate4	C10	63	VUMC	Patient	Urine	1	FALSE	F	196	16.33333333	Y	Y	Y	N	Y	N	Y	Low	Y	Vaginal	Caucasian	N
BTF64_31	SAMN48328861	SRR33423824	2	Plate3	A6	64	VUMC	Patient	Hand	1	FALSE	M	107	8.916666667	N	N	Y	N	N	N	Y	Intermediate	Y	C-section	Caucasian	N
BTF64_21	SAMN48328862	SRR33423823	2	Plate3	E6	64	VUMC	Patient	Stool	1	FALSE	M	107	8.916666667	N	N	Y	N	N	N	Y	Intermediate	Y	C-section	Caucasian	N
BTF64_11	SAMN48328863	SRR33423822	2	Plate4	C12	64	VUMC	Patient	Urine	1	FALSE	M	107	8.916666667	N	N	Y	N	N	N	Y	Intermediate	Y	C-section	Caucasian	N
BTF65_31	SAMN48328864	SRR33423821	2	Plate3	A7	65	VUMC	Patient	Hand	1	FALSE	M	201	16.75	N	N	Y	N	N	N	N	Low	N	C-section	Caucasian	N
BTF65_21	SAMN48328865	SRR33423820	2	Plate3	E7	65	VUMC	Patient	Stool	1	FALSE	M	201	16.75	N	N	Y	N	N	N	N	Low	N	C-section	Caucasian	N
BTF65_11	SAMN48328866	SRR33423819	2	Plate4	D1	65	VUMC	Patient	Urine	1	FALSE	M	201	16.75	N	N	Y	N	N	N	N	Low	N	C-section	Caucasian	N
BTF66_21	SAMN48328867	SRR33423818	2	Plate3	E8	66	VUMC	Patient	Stool	1	FALSE	F	18	1.5	Y	N	N	N	N	N	N	Intermediate	N	Vaginal	Caucasian	N
BTF66_11	SAMN48328868	SRR33423816	2	Plate4	D2	66	VUMC	Patient	Urine	1	FALSE	F	18	1.5	Y	N	N	N	N	N	N	Intermediate	N	Vaginal	Caucasian	N
BTF67_21	SAMN48328869	SRR33423779	2	Plate3	E9	67	VUMC	Patient	Stool	1	FALSE	F	0	0	N	N	N	N	N	N	N	NA	N	C-section	Caucasian	Y
BTF67_11	SAMN48328870	SRR33423777	2	Plate4	D3	67	VUMC	Patient	Urine	1	FALSE	F	0	0	N	N	N	N	N	N	N	NA	N	C-section	Caucasian	Y
BTF68_21	SAMN48328871	SRR33423776	2	Plate3	E10	68	VUMC	Patient	Stool	1	FALSE	F	0	0	N	N	N	Y	N	N	N	NA	N	Vaginal	Asian	Y
BTF68_11	SAMN48328872	SRR33423775	2	Plate4	D6	68	VUMC	Patient	Urine	1	FALSE	F	0	0	N	N	N	Y	N	N	N	NA	N	Vaginal	Asian	Y
BTF69_31	SAMN48328873	SRR33423774	2	Plate3	B1	69	VUMC	Patient	Hand	1	FALSE	M	142	11.83333333	Y	N	Y	N	Y	N	Y	Low	Y	C-section	Caucasian	N
BTF69_21	SAMN48328874	SRR33423773	2	Plate3	F3	69	VUMC	Patient	Stool	1	FALSE	M	142	11.83333333	Y	N	Y	N	Y	N	Y	Low	Y	C-section	Caucasian	N
BTF69_11	SAMN48328875	SRR33423772	2	Plate4	D12	69	VUMC	Patient	Urine	1	FALSE	M	142	11.83333333	Y	N	Y	N	Y	N	Y	Low	Y	C-section	Caucasian	N
ENV6_1	SAMN48328876	SRR33423771	2	Plate4	F3	NA	VUMC	NA	Environment	NA	TRUE	NA	NA	NA	NA	NA	NA	NA	NA	NA	NA	NA	NA	NA	NA	NA
Env6_2	SAMN48328877	SRR33423770	2	Plate4	F4	NA	VUMC	NA	Environment	NA	TRUE	NA	NA	NA	NA	NA	NA	NA	NA	NA	NA	NA	NA	NA	NA	NA
Env7_1	SAMN48328878	SRR33423768	2	Plate4	F5	NA	VUMC	NA	Environment	NA	TRUE	NA	NA	NA	NA	NA	NA	NA	NA	NA	NA	NA	NA	NA	NA	NA
Env7_2	SAMN48328879	SRR33423767	2	Plate4	F6	NA	VUMC	NA	Environment	NA	TRUE	NA	NA	NA	NA	NA	NA	NA	NA	NA	NA	NA	NA	NA	NA	NA
Env8_1	SAMN48328880	SRR33423766	2	Plate4	F7	NA	VUMC	NA	Environment	NA	TRUE	NA	NA	NA	NA	NA	NA	NA	NA	NA	NA	NA	NA	NA	NA	NA
Env8_2	SAMN48328881	SRR33423765	2	Plate4	F8	NA	VUMC	NA	Environment	NA	TRUE	NA	NA	NA	NA	NA	NA	NA	NA	NA	NA	NA	NA	NA	NA	NA
Env9_1	SAMN48328882	SRR33423764	2	Plate4	F9	NA	VUMC	NA	Environment	NA	TRUE	NA	NA	NA	NA	NA	NA	NA	NA	NA	NA	NA	NA	NA	NA	NA
Env9_2	SAMN48328883	SRR33423763	2	Plate4	F10	NA	VUMC	NA	Environment	NA	TRUE	NA	NA	NA	NA	NA	NA	NA	NA	NA	NA	NA	NA	NA	NA	NA
Env10_1	SAMN48328884	SRR33423762	2	Plate4	F11	NA	VUMC	NA	Environment	NA	TRUE	NA	NA	NA	NA	NA	NA	NA	NA	NA	NA	NA	NA	NA	NA	NA
Env10_2	SAMN48328885	SRR33423761	2	Plate4	F12	NA	VUMC	NA	Environment	NA	TRUE	NA	NA	NA	NA	NA	NA	NA	NA	NA	NA	NA	NA	NA	NA	NA
ANLEB1	SAMN48328886	SRR33423760	2	Plate4	H1	NA	NA	NA	Blank	NA	TRUE	NA	NA	NA	NA	NA	NA	NA	NA	NA	NA	NA	NA	NA	NA	NA
ANLEB2	SAMN48328887	SRR33423759	2	Plate4	H2	NA	NA	NA	Blank	NA	TRUE	NA	NA	NA	NA	NA	NA	NA	NA	NA	NA	NA	NA	NA	NA	NA
ANLEB3	SAMN48328888	SRR33423757	2	Plate4	H3	NA	NA	NA	Blank	NA	TRUE	NA	NA	NA	NA	NA	NA	NA	NA	NA	NA	NA	NA	NA	NA	NA
ANLEB4	SAMN48328889	SRR33423756	2	Plate4	H4	NA	NA	NA	Blank	NA	TRUE	NA	NA	NA	NA	NA	NA	NA	NA	NA	NA	NA	NA	NA	NA	NA
ANLEB5	SAMN48328890	SRR33423755	2	Plate4	H5	NA	NA	NA	Blank	NA	TRUE	NA	NA	NA	NA	NA	NA	NA	NA	NA	NA	NA	NA	NA	NA	NA
ANLEB6	SAMN48328891	SRR33423754	2	Plate4	H6	NA	NA	NA	Blank	NA	TRUE	NA	NA	NA	NA	NA	NA	NA	NA	NA	NA	NA	NA	NA	NA	NA
ANLEB7	SAMN48328892	SRR33423753	2	Plate4	H7	NA	NA	NA	Blank	NA	TRUE	NA	NA	NA	NA	NA	NA	NA	NA	NA	NA	NA	NA	NA	NA	NA
ANLEB8	SAMN48328893	SRR33423752	2	Plate4	H8	NA	NA	NA	Blank	NA	TRUE	NA	NA	NA	NA	NA	NA	NA	NA	NA	NA	NA	NA	NA	NA	NA
NC1	SAMN48328894	SRR33423751	2	Plate4	H9	NA	NA	NA	Blank	NA	TRUE	NA	NA	NA	NA	NA	NA	NA	NA	NA	NA	NA	NA	NA	NA	NA
NC2	SAMN48328895	SRR33423815	2	Plate4	H10	NA	NA	NA	Blank	NA	TRUE	NA	NA	NA	NA	NA	NA	NA	NA	NA	NA	NA	NA	NA	NA	NA
NC3	SAMN48328896	SRR33423814	2	Plate4	H11	NA	NA	NA	Blank	NA	TRUE	NA	NA	NA	NA	NA	NA	NA	NA	NA	NA	NA	NA	NA	NA	NA
NC4	SAMN48328897	SRR33423813	2	Plate4	H12	NA	NA	NA	Blank	NA	TRUE	NA	NA	NA	NA	NA	NA	NA	NA	NA	NA	NA	NA	NA	NA	NA
