## Supplementary material for "Unmasking Pathogen Traits for Chronic Colonization in Neurogenic Bladder Patients": Mutations from strains shared within individual patients.

### Sheet: sheet1
QueryGenome	ReferenceGenome	MutationType	Gene	GeneDescription	ProteinEffect	ProteinLocation
BTF1T2	BTF1T1	SNP	fiu	catecholate siderophore receptor Fiu	Non-synonymous	P746S
BTF1T2	BTF1T1	SNP	kdpD	two‑component system sensor histidine kinase KdpD	Non-synonymous	P754L
BTF1T2	BTF1T1	deletion_intergenic	csgC / csgA	curli assembly protein CsgC/curli major subunit CsgA	intergenic	intergenic
BTF1T2	BTF1T1	SNP	asnS / ompF	asparagine‑‑tRNA ligase/porin OmpF	intergenic	intergenic
BTF1T2	BTF1T1	SNP	glxK	glycerate 3‑kinase	synonymous	R170R
BTF1T2	BTF1T1	SNP	yihQ / melB	sulfoquinovosidase/Na+/melibiose symporter or related transporter	intergenic	intergenic
BTF1T2	BTF1T1	SNP	panD	aspartate 1‑decarboxylase	Non-synonymous	T88A
BTF1T2	BTF1T1	SNP	ftsZ	cell division protein FtsZ	Non-synonymous	P300S
BTF1T2	BTF1T1	SNP	creC	two‑component system sensor histidine kinase CreC	synonymous	R336R
BTF1T2	BTF1T1	SNP	yjhQ	Uncharacterized N‑acetyltransferase YjhQ	Non-synonymous	H80R
BTF1T2	BTF1T1	SNP	GPCFHD_00719 / ykiE	IS1 family transposase/Protein YkiE	intergenic	intergenic
BTF1T2	BTF1T1	SNP	GPCFHD_00719 / ykiE	IS1 family transposase/Protein YkiE	intergenic	intergenic
BTF1T2	BTF1T1	SNP	GPCFHD_00719 / ykiE	IS1 family transposase/Protein YkiE	intergenic	intergenic
BTF1T2	BTF1T1	SNP	GPCFHD_00719 / ykiE	IS1 family transposase/Protein YkiE	intergenic	intergenic
BTF1T2	BTF1T1	SNP	GPCFHD_00719 / ykiE	IS1 family transposase/Protein YkiE	intergenic	intergenic
BTF1T2	BTF1T1	SNP	GPCFHD_00719 / ykiE	IS1 family transposase/Protein YkiE	intergenic	intergenic
BTF1T2	BTF1T1	SNP	fecA	Fe(3+) dicitrate transport protein FecA	Non-synonymous	P677L
BTF1T2	BTF1T1	deletion	GPCFHD_04180	Glycoside hydrolase family protein	frameshift	coding (394/1104 nt)
BTF1T2	BTF1T1	SNP	fyuA	yersiniabactin receptor FyuA	Non-synonymous	V127A
BTF1T2	BTF1T1	SNP_intergenic	– / clpB	–/ATP‑dependent chaperone ClpB	intergenic	intergenic (–/+390)
BTF1T2	BTF1T1	SNP	tnp	IS3 family transposase	Non-synonymous	Q20L
BTF1T2	BTF1T1	SNP	tnp	IS3 family transposase	Non-synonymous	Q10L
BTF1T2	BTF1T1	SNP	tnp	IS3 family transposase	Non-synonymous	E9K
BTF1T2	BTF1T1	SNP	tnp	IS3 family IS1203 transposase ORF A	Stop→Stop	*109*
BTF1T2	BTF1T1	SNP	tnp	IS3 family IS1203 transposase ORF A	synonymous	K108K
BTF1T2	BTF1T1	SNP	tnp	IS3 family IS1203 transposase ORF A	synonymous	G63G
BTF1T2	BTF1T1	SNP	tnp	IS3 family IS1203 transposase ORF A	synonymous	G59G
BTF1T2	BTF1T1	SNP	tnp	IS3 family IS1203 transposase ORF A	synonymous	V51V
BTF1T2	BTF1T1	SNP	tnp	IS3 family IS1203 transposase ORF A	synonymous	P44P
BTF1T2	BTF1T1	SNP	bcsB	cellulose biosynthesis cyclic di‑GMP‑binding regulatory protein BcsB	synonymous	P571P
BTF1T2	BTF1T1	insertion	GPCFHD_04910	hypothetical protein	frameshift	coding (69/123 nt)
BTF1T2	BTF1T1	deletion	tnp–GPCFHD_05061	tnp, betT, GPCFHD_05060, GPCFHD_05061	deletion	deletion
BTF1T2	BTF1T1	SNP_intergenic	– / yjhB	–/MFS transporter	intergenic	intergenic (–/‑645)
BTF1T2	BTF1T1	SNP_intergenic	– / yjhB	–/MFS transporter	intergenic	intergenic (–/‑611)
BTF1T2	BTF1T1	SNP	ymfN	Phage terminase‑like protein, large subunit, contains N‑terminal HTH domain	synonymous	F528F
BTF1T2	BTF1T1	SNP	GPCFHD_02025	hypothetical protein	Non-synonymous	P104S
BTF1T2	BTF1T1	SNP	tnp	IS1 family IS1B transposase ORF B	Non-synonymous	P18S
BTF2T2b	BTF2T1Ec	SNP	focB	formate transporter FocB	Non-synonymous	R21W
BTF2T2b	BTF2T1Ec	SNP	ypfG	Uncharacterized protein YpfG	Synonymous	N137N
BTF2T2b	BTF2T1Ec	SNP	eAL	EAL domain, c‑di‑GMP‑specific phosphodiesterase class I (or its enzymatically inactive variant)	Non-synonymous	N192S
BTF2T2b	BTF2T1Ec	SNP	eAL	EAL domain, c‑di‑GMP‑specific phosphodiesterase class I (or its enzymatically inactive variant)	Non-synonymous	A326E
BTF2T2b	BTF2T1Ec	deletion	ettA / sltY	energy‑dependent translational throttle protein EttA/murein transglycosylase	Intergenic	intergenic (‑112/‑99)
BTF2T2b	BTF2T1Ec	SNP	opgE	phosphoethanolamine transferase	Non-synonymous	Q383H
BTF2T2b	BTF2T1Ec	SNP	hlyD	secretion protein HlyD	PrematureStop	W241*
BTF2T2b	BTF2T1Ec	SNP	gltA	citrate synthase	Non-synonymous	A292V
BTF2T2b	BTF2T1Ec	SNP	aaeR	HTH‑type transcriptional activator AaeR	Non-synonymous	V126I
BTF2T2b	BTF2T1Ec	SNP	DBOGNM_03754	DNA modification methylase	synonymous	V127V
BTF2T2b	BTF2T1Ec	SNP	yihG	putative acyltransferase YihG	Non-synonymous	V111E
BTF2T2b	BTF2T1Ec	SNP	mdaB	NAD(P)H oxidoreductase	Non-synonymous	L184S
BTF2T2b	BTF2T1Ec	SNP	ompF	outer membrane protein F OmpF	Non-synonymous	R292C
BTF2T2b	BTF2T1Ec	SNP_intergenic	ompF / asnS	outer membrane protein F OmpF/asparagine‑‑tRNA ligase	Intergenic	intergenic (‑36/+566)
BTF2T2b	BTF2T1Ec	SNP_intergenic	ompF / asnS	outer membrane protein F OmpF/asparagine‑‑tRNA ligase	Intergenic	intergenic (‑122/+480)
BTF2T2b	BTF2T1Ec	SNP	tehA	dicarboxylate transporter/tellurite‑resistance protein TehA	Non-synonymous	L230P
BTF2T2b	BTF2T1Ec	SNP	yiaN	2,3‑diketo‑L‑gulonate TRAP transporter large permease YiaN	Non-synonymous	A272T
BTF2T2b	BTF2T1Ec	insertion	DBOGNM_04231	Putative signal transduction protein	frameshift	coding (259/330 nt)
BTF2T2b	BTF2T1Ec	SNP_intergenic	– / katE	–/catalase HPII	Intergenic	intergenic (–/+194)
BTF2T2b	BTF2T1Ec	deletion	sufB	Fe‑S cluster assembly protein SufB	Frameshift	coding (739/1488 nt)
BTF2T2b	BTF2T1Ec	SNP_intergenic	ydfA / DBOGNM_01556	Uncharacterized protein YdfA/Helix‑turn‑helix domain‑containing protein	Intergenic	intergenic (‑119/+74)
BTF2T2b	BTF2T1Ec	SNP	DBOGNM_01620	Permease IIC component	Non-synonymous	R103K
BTF2T2b	BTF2T1Ec	deletion	[DBOGNM_01623]–marR	[DBOGNM_01623], marB, marA, marR	deletion	deletion
BTF2T2b	BTF2T1Ec	SNP	rpoA	DNA‑directed RNA polymerase subunit alpha	Non-synonymous	R317C
BTF2T2b	BTF2T1Ec	SNP_intergenic	ansP / yncG	L‑asparagine permease/Uncharacterized GST‑like protein YncG		intergenic (‑149/‑118)
BTF2T2b	BTF2T1Ec	SNP_intergenic	ytfF / ytfE	Inner membrane protein YtfF/iron‑sulfur cluster repair protein YtfE	intergenic	intergenic (+99/‑9)
BTF2T2b	BTF2T1Ec	SNP	DBOGNM_02222	Lipoprotein	StopLoss	*101G
BTF2T2b	BTF2T1Ec	deletion	spaS	Surface presentation of antigens protein SpaS	frameshift	coding (443/579 nt)
BTF2T2b	BTF2T1Ec	SNP	DBOGNM_02238	type III secretion apparatus protein OrgA/MxiK	Non-synonymous	I125I
BTF2T2b	BTF2T1Ec	SNP_intergenic	trnfM / mltA	tRNA‑fMet(cat)/murein transglycosylase A	intergenic	intergenic (‑142/‑67)
BTF2T2b	BTF2T1Ec	SNP	barA	two‑component sensor histidine kinase BarA	PrematureStop	Q884*
BTF2T2b	BTF2T1Ec	SNP_intergenic	yhgF / feoA	Protein YhgF/ferrous iron transporter A	intergenic	intergenic (+324/‑114)
BTF2T2b	BTF2T1Ec	SNP_intergenic	yhgF / feoA	Protein YhgF/ferrous iron transporter A	intergenic	intergenic (+421/‑17)
BTF6T2	BTF6T1	SNP	yacC	YacC family pilotin‑like protein	Non-synonymous	C74R
BTF6T2	BTF6T1	SNP	ribD	bifunctional diaminohydroxyphosphoribosylaminopyrimidine deaminase/5‑amino‑6‑(5‑phosphoribosylamino)uracil reductase RibD	Non-synonymous	L112F
BTF6T2	BTF6T1	SNP	lnt	apolipoprotein N‑acyltransferase	Non-synonymous	F92L
BTF6T2	BTF6T1	SNP	nifJ	pyruvate:ferredoxin (flavodoxin) oxidoreductase	synonymous	P25P
BTF6T2	BTF6T1	SNP	xni	flap endonuclease Xni	Non-synonymous	S159G
BTF6T2	BTF6T1	SNP	rtcB	RNA‑splicing ligase RtcB	synonymous	T162T
BTF6T2	BTF6T1	SNP	rfaJ	Lipopolysaccharide biosynthesis protein, LPS:glycosyltransferase	PrematureStop	Q289*
BTF15T1	BTF15T-1	insertion	ydgH	DUF1471 domain‑containing protein	Frameshift	coding (621/951 nt)
BTF15T1	BTF15T-1	SNP	EIMLPH_00389 / EIMLPH_00390	Phage portal protein, PBSX family/Peptidase S8 and S53, subtilisin, kexin, sedolisin	Intergenic	intergenic (+24/+544)
BTF15T1	BTF15T-1	SNP	araH	Ribose/xylose/arabinose/galactoside ABC‑type transport system, permease component	synonymous	P253P
BTF15T1	BTF15T-1	SNP	eamA	EamA domain‑containing protein	synonymous	G126G
BTF15T1	BTF15T-1	SNP_intergenic	accB / malT	acetyl‑CoA carboxylase biotin carboxyl carrier protein/ATP‑, maltotriose‑ and DNA‑dependent transcriptional regulator MalT	Intergenic	intergenic (‑63/+310)
BTF15T1	BTF15T-1	SNP	bamA	outer membrane protein assembly factor BamA	Non-synonymous	P326Q
BTF15T1	BTF15T-1	SNP	ispC	1‑deoxy‑D‑xylulose‑5‑phosphate reductoisomerase	Non-synonymous	I250L
BTF15T1	BTF15T-1	SNP	fieF	CDF family cation‑efflux transporter FieF	synonymous	T220T
BTF15T1	BTF15T-1	SNP	EIMLPH_02413	DUF3748 domain‑containing protein	Non-synonymous	P134T
BTF15T1	BTF15T-1	SNP	ligK	4‑carboxy‑4‑hydroxy‑2‑oxoadipate aldolase/oxaloacetate decarboxylase	synonymous	L33L
BTF15T1	BTF15T-1	deletion	tnp–EIMLPH_02523	tnp, EIMLPH_02523	deletion	deletion
BTF15T1	BTF15T-1	SNP	livK	high‑affinity branched‑chain amino acid ABC transporter substrate‑binding protein LivK	Non-synonymous	T342A
BTF15T1	BTF15T-1	SNP	dprA	DNA‑protecting protein DprA	synonymous	N189N
BTF15T1	BTF15T-1	SNP	EIMLPH_03065	diol dehydratase reactivase subunit alpha	Non-synonymous	D456A
BTF15T1	BTF15T-1	deletion_intergenic	cas2e / EIMLPH_03440	type I‑E CRISPR‑associated endoribonuclease Cas2e/Tetratricopeptide repeat protein	Intergenic	intergenic (+2379/+749)
BTF15T1	BTF15T-1	SNP	araD	5‑methylthioribulose/5‑deoxyribulose/Fuculose 1‑phosphate aldolase (methionine salvage, sugar degradation)	Non-synonymous	I200V
BTF15T1	BTF15T-1	SNP	deoR / dalD	DNA‑binding transcriptional regulator LsrR, DeoR family/D‑arabinitol 4‑dehydrogenase	Intergenic	intergenic (‑119/‑88)
BTF15T1	BTF15T-1	SNP	rspA	L‑alanine‑DL‑glutamate epimerase or related enzyme of enolase superfamily	Non-synonymous	D110G
BTF15T1	BTF15T-1	SNP	fyuA	yersiniabactin receptor FyuA	Non-synonymous	G605C
BTF15T1	BTF15T-1	SNP	uvrY	UvrY/SirA/GacA family response regulator transcription factor	PrematureStop	Q165*
BTF15T1	BTF15T-1	SNP_intergenic	rpiR / zwf	DNA‑binding transcriptional regulator, MurR/RpiR family, contains HTH and SIS domains/glucose‑6‑phosphate dehydrogenase	Intergenic	intergenic (‑40/‑298)
BTF15T1	BTF15T-1	SNP	eAL	EAL domain, c‑di‑GMP‑specific phosphodiesterase class I (or its enzymatically inactive variant)	Non-synonymous	G162C
BTF15T1	BTF15T-1	SNP	narX	nitrate/nitrite two‑component system sensor histidine kinase NarX	Non-synonymous	L344P
BTF15T1	BTF15T-1	SNP_intergenic	EIMLPH_04640 / lysR	Fe2OG dioxygenase domain‑containing protein/DNA‑binding transcriptional regulator, LysR family	Intergenic	intergenic (+208/‑940)
BTF15T1	BTF15T-1	SNP	fabF	beta‑ketoacyl‑ACP synthase II	Non-synonymous	D82V
BTF15T1	BTF15T-1	SNP	pgtC	phosphoglycerate transport regulator PgtC	Non-synonymous	V22M
BTF15T1	BTF15T-1	SNP	nikD	nickel import ATP‑binding protein NikD	Non-synonymous	S80N
BTF15T1	BTF15T-1	SNP	EIMLPH_05252	hypothetical protein	Non-synonymous	A69V
BTF24T2	BTF24T1	SNP	tnpB	IS200/IS605 family element transposase accessory protein TnpB	Non-synonymous	S32F
BTF24T2	BTF24T1	SNP	ybjD	putative ATP‑dependent endonuclease of the OLD family, contains P‑loop ATPase and TOPRIM domains	Synonymous	P373P
BTF24T2	BTF24T1	insertion	NBGOBH_04779	IS3 family transposase	Frameshift	coding (339/414 nt)
BTF24T2	BTF24T1	SNP	NBGOBH_04779	IS3 family transposase	synonymous	G130G
BTF24T2	BTF24T1	SNP	mlc	DNA‑binding transcriptional repressor Mlc	Non-synonymous	V224E
BTF24T2	BTF24T1	SNP	dtpA	dipeptide/tripeptide permease DtpA	PrematureStop	W107*
BTF24T2	BTF24T1	SNP	ydjF	Uncharacterized HTH‑type transcriptional regulator YdjF	Non-synonymous	M62I
BTF24T2	BTF24T1	SNP	dgcP	diguanylate cyclase DgcP	Non-synonymous	M29I
BTF24T2	BTF24T1	SNP	NBGOBH_01244	hypothetical protein	Non-synonymous	A426V
BTF24T2	BTF24T1	deletion	yjhX–yeeT	yjhX, yhbS, cfa, NBGOBH_04809, sgcX, sgcB, sgcC, sgcQ, sgcA, sgcE, sgcR, yjhI, yjhH, yjhG, yjhF, yjhU, NBGOBH_04822, ald2, mtnA, mtnK, NBGOBH_04826, NBGOBH_04827, NBGOBH_04828, NBGOBH_04829, dcm, NBGOBH_04831, NBGOBH_04832, NBGOBH_04833, NBGOBH_04834, NBGOBH_04835, NBGOBH_04836, NBGOBH_04837, yeeT	Deletion	Deletion
BTF24T2	BTF24T1	deletion	NBGOBH_04967–NBGOBH_04972	NBGOBH_04967, NBGOBH_04968, NBGOBH_04969, yeeP, NBGOBH_04971, NBGOBH_04972	Deletion	Deletion
BTF24T2	BTF24T1	deletion	NBGOBH_01836–[trnP]	NBGOBH_01836, NBGOBH_01837, NBGOBH_01838, NBGOBH_01839, NBGOBH_01840, NBGOBH_01841, ssb, NBGOBH_01843, NBGOBH_01844, NBGOBH_01845, NBGOBH_01846, NBGOBH_01847, NBGOBH_01848, NBGOBH_01849, NBGOBH_01850, NBGOBH_01851, alpA, NBGOBH_01853, [trnP]	Deletion	Deletion
BTF24T2	BTF24T1	deletion	argR	transcriptional regulator ArgR	Frameshift	coding (32‑40/471 nt)
BTF24T2	BTF24T1	deletion	tnpB–NBGOBH_05031	tnpB, NBGOBH_05029, NBGOBH_05030, NBGOBH_05031	Deletion	Deletion
BTF24T2	BTF24T1	deletion	NBGOBH_05042	NBGOBH_05042	Deletion	Deletion
BTF24T2	BTF24T1	SNP	NBGOBH_03382	Phage‑related protein, tail assembly protein I	Non-synonymous	A64V
BTF28T-1	BTF28T-2	SNP_intergenic	clpB / rrs	ATP‑dependent chaperone ClpB/16S ribosomal RNA	Intergenic	intergenic (+369/‑97)
BTF28T-1	BTF28T-2	SNP	ynfE	selenate/tellurate reductase subunit YnfE	Non-synonymous	L536R
BTF28T-1	BTF28T-2	SNP	yfdV	putative permease, AEC (auxin efflux carrier) family	synonymous	T48T
BTF28T-1	BTF28T-2	SNP	fecA	Fe(3+) dicitrate transport protein FecA	Non-synonymous	T300R
BTF28T-1	BTF28T-2	SNP	tnp	IS110 family IS4321 transposase	synonymous	Q21Q
BTF37T2	BTF37T1	SNP	AIGDFM_00053	Short‑chain fatty acid transporter	synonymous	G375G
BTF37T2	BTF37T1	SNP	AIGDFM_00053	Short‑chain fatty acid transporter	synonymous	L374L
BTF37T2	BTF37T1	SNP	grxB	glutaredoxin 2	Non-synonymous	L178F
BTF37T2	BTF37T1	deletion	AIGDFM_00367	hypothetical protein	Frameshift	coding (344/450 nt)
BTF37T2	BTF37T1	SNP	malT	HTH‑type transcriptional regulator MalT	synonymous	A456A
BTF37T2	BTF37T1	SNP_intergenic	tdh / waaH	L‑threonine 3‑dehydrogenase/UDP‑glucuronate:LPS(HepIII) glycosyltransferase	Intergenic	intergenic (+143/‑96)
BTF37T2	BTF37T1	SNP	bcsF	cellulose biosynthesis protein BcsF	Non-synonymous	P48L
BTF37T2	BTF37T1	SNP	pflC	[formate‑C‑acetyltransferase]‑activating enzyme	Non-synonymous	C79Y
BTF37T2	BTF37T1	SNP	viaA	ATPase RavA stimulator ViaA	Non-synonymous	A110V
BTF37T2	BTF37T1	SNP	tnaB	low affinity tryptophan permease TnaB	PrematureStop	E62*
BTF37T2	BTF37T1	SNP_intergenic	traX / AIGDFM_04660	IncI1‑type conjugal transfer protein TraX/DotA/TraY family protein	Intergenic	intergenic (+58/‑39)
BTF37T2	BTF37T1	SNP	AIGDFM_00696	DUF4102 domain‑containing protein	Non-synonymous	E245Q
BTF37T2	BTF37T1	SNP	flhA	formate hydrogenlyase transcriptional activator FlhA	Non-synonymous	G467S
BTF37T2	BTF37T1	SNP	cysI	assimilatory sulfite reductase (NADPH) hemoprotein subunit	synonymous	L283L
BTF37T2	BTF37T1	SNP	AIGDFM_00842	Putative sugar kinase	synonymous	L80L
BTF37T2	BTF37T1	SNP	AIGDFM_00910	PAAR domain‑containing protein	Non-synonymous	G62S
BTF37T2	BTF37T1	SNP	shiA	shikimate transporter	Non-synonymous	T8I
BTF37T2	BTF37T1	SNP	repA	plasmid replication initiator RepA	Non-synonymous	E253G
BTF37T2	BTF37T1	deletion_intergenic	repA / AIGDFM_04875	plasmid replication initiator RepA/hypothetical protein	Intergenic	intergenic (+876/‑177)
BTF37T2	BTF37T1	SNP	entE	(2,3‑dihydroxybenzoyl)adenylate synthase EntE	Non-synonymous	A116T
BTF37T2	BTF37T1	SNP	gltL	glutamate/aspartate ABC transporter ATP‑binding protein GltL	Non-synonymous	D154A
BTF37T2	BTF37T1	SNP	uvrB	excinuclease ABC subunit UvrB	Non-synonymous	V594G
BTF37T2	BTF37T1	SNP_intergenic	ybhK / moaA	Putative gluconeogenesis factor/GTP 3',8‑cyclase MoaA	Intergenic	intergenic (‑199/‑198)
BTF37T2	BTF37T1	deletion	AIGDFM_05186–AIGDFM_05195	AIGDFM_05186, AIGDFM_05187, AIGDFM_05188, AIGDFM_05189, AIGDFM_05190, AIGDFM_05191, AIGDFM_05192, iha, AIGDFM_05194, AIGDFM_05195	deletion	Deletion
BTF37T2	BTF37T1	SNP	AIGDFM_01538	fimbrial‑like adhesin	Synonymous	L322L
BTF37T2	BTF37T1	SNP_intergenic	kefF / yaaU	glutathione‑regulated potassium‑efflux system oxidoreductase KefF/Putative metabolite transport protein YaaU	Intergenic	intergenic (‑101/+7)
BTF37T2	BTF37T1	SNP_intergenic	alaC / ypdA	alanine transaminase/two‑component system sensor histidine kinase YpdA	Intergenic	intergenic (‑234/‑143)
BTF37T2	BTF37T1	SNP	yphC	Uncharacterized zinc‑type alcohol dehydrogenase‑like protein YphC	Non-synonymous	G296D
BTF37T2	BTF37T1	SNP	ltrA	Group II intron‑encoded protein LtrA	Non-synonymous	A88T
BTF37T2	BTF37T1	SNP	fliI	flagellar protein export ATPase FliI	Non-synonymous	V363I
BTF37T2	BTF37T1	SNP	frsA	esterase FrsA	Non-synonymous	S76N
BTF37T2	BTF37T1	SNP_intergenic	trnT / AIGDFM_02577	tRNA‑Thr(cgt)/hypothetical protein	Intergenic	intergenic (+307/+57)
BTF37T2	BTF37T1	SNP_intergenic	ribD	bifunctional diaminohydroxyphosphoribosylaminopyrimidine deaminase/5‑amino‑6‑(5‑phosphoribosylamino)uracil reductase RibD	Non-synonymous	S194R
BTF37T2	BTF37T1	SNP_intergenic	dusC / yohJ	tRNA dihydrouridine(16) synthase DusC/UPF0299 membrane protein YohJ	Intergenic	intergenic (‑215/‑24)
BTF37T2	BTF37T1	SNP_intergenic	AS‑traI / –	Antisense to traI/–	Intergenic	intergenic (‑131/–)
BTF37T2b	BTF37T1b	deletion_intergenic	yheO / ssnA	Transcriptional regulator/putative aminohydrolase SsnA	Intergenic	intergenic (‑196/‑207)
BTF37T2b	BTF37T1b	SNP	CKPBAK_00849	Peptidase, M50 family	Non-synonymous	T100I
BTF37T2b	BTF37T1b	insertion_intergenic	rsuA / fmnP	Pseudouridine synthase/Riboflavin transporter	Intergenic	intergenic (+53/‑352)
BTF37T2b	BTF37T1b	deletion_intergenic	sepF	Cell division protein SepF	Intergenic	coding (24/645 nt)
BTF37T2b	BTF37T1b	SNP_intergenic	phoA / rqcU	Alkaline phosphatase/endonuclease MutS2	Intergenic	intergenic (‑116/+2)
BTF37T2b	BTF37T1b	SNP	CKPBAK_01702	Bacterial group 4 Ig‑like protein	Non-synonymous	M939I
BTF37T2b	BTF37T1b	SNP	CKPBAK_01762	YdhG‑like domain‑containing protein	Non-synonymous	S95N
BTF37T2b	BTF37T1b	SNP_intergenic	rluA / pyrR	Pseudouridine synthase/bifunctional pyr operon transcriptional regulator/uracil phosphoribosyltransferase PyrR	Intergenic	intergenic (+32/‑310)
BTF37T2b	BTF37T1b	SNP	mngB	Glycosyl hydrolase, family 38	Non-synonymous	R670H
BTF37T2b	BTF37T1b	SNP	pnpS	two‑component system histidine kinase PnpS	synonymous	A244A
BTF37T2b	BTF37T1b	SNP_intergenic	trnK / CKPBAK_02047	tRNA‑Lys(ctt)/Excisionase, putative	Intergenic	intergenic (‑26/‑51)
BTF46T2b	BTF46T1	SNP	bcsC	cellulose synthase complex outer membrane protein BcsC	Non-synonymous	D875E
BTF46T2b	BTF46T1	SNP	tnpA	IS200/IS605 family transposase	Non-synonymous	Y12H
BTF46T2b	BTF46T1	SNP	tnpA	IS200/IS605 family transposase	Non-synonymous	I17M
BTF46T2b	BTF46T1	SNP_intergenic	arcB / gltB	aerobic respiration two‑component sensor histidine kinase ArcB/glutamate synthase large subunit	Intergenic	intergenic (‑346/‑320)
BTF46T2b	BTF46T1	SNP	uhpC	MFS family transporter	Non-synonymous	S244I
BTF46T2b	BTF46T1	deletion	trnL	tRNA‑Leu(cag)	noncoding	noncoding (72/87 nt)
BTF46T2b	BTF46T1	SNP	narX	nitrate/nitrite two‑component system sensor histidine kinase NarX	PrematureStop	Q436*
BTF46T2b	BTF46T1	SNP	acrB	Multidrug efflux protein	Non-synonymous	S952T
BTF46T2b	BTF46T1	deletion	NAAJHH_01303–fimB	NAAJHH_01303, fimA, fimC, fimD, fimA, hipB, NAAJHH_01309, NAAJHH_01310, NAAJHH_01311, NAAJHH_01312, NAAJHH_01313, rri1, gp18, NAAJHH_01316, NAAJHH_01317, NAAJHH_01318, NAAJHH_01319, NAAJHH_01320, NAAJHH_01321, NAAJHH_01322, gldH, NAAJHH_01324, NAAJHH_01325, NAAJHH_01326, irrE, NAAJHH_01328, NAAJHH_01329, NAAJHH_01330, NAAJHH_01331, NAAJHH_01332, NAAJHH_01333, NAAJHH_01334, yjdB, NAAJHH_01336, NAA…	deletion	deletion
BTF46T2b	BTF46T1	SNP	srkA	serine/threonine protein kinase	synonymous	H97H
BTF46T2b	BTF46T1	SNP	srkA	serine/threonine protein kinase	Non-synonymous	L98P
BTF46T2b	BTF46T1	deletion	NAAJHH_02011 / dbpA	Nucleoside‑specific channel‑forming protein, Tsx/ATP‑dependent RNA helicase DbpA	Intergenic	intergenic (‑91/‑266)
BTF46T2b	BTF46T1	insertion	NAAJHH_02675	Deacetylase	frameshift	coding (601/621 nt)
BTF60T-1	BTF60T-3	SNP	ydaT	Bacterial toxin YdaT domain‑containing protein	Non-synonymous	A75P
BTF60T-1	BTF60T-3	SNP	JDPFID_05030	hypothetical protein	Non-synonymous	Q22R
BTF60T-1	BTF60T-3	SNP	JDPFID_05030	hypothetical protein	synonymous	G12G
BTF60T-1	BTF60T-3	SNP	JDPFID_05030	hypothetical protein	Non-synonymous	K10Q
BTF60T-1	BTF60T-3	SNP	traA	type IV conjugative transfer system pilin TraA	Non-synonymous	R25C
BTF60T-1	BTF60T-3	deletion	traA	type IV conjugative transfer system pilin TraA	frameshift	coding (166‑168/363 nt)
BTF60T-1	BTF60T-3	SNP	traA	type IV conjugative transfer system pilin TraA	Non-synonymous	D73N
BTF60T-1	BTF60T-3	SNP	traA	type IV conjugative transfer system pilin TraA	Non-synonymous	V80I
BTF60T-1	BTF60T-3	SNP	traA	type IV conjugative transfer system pilin TraA	Synonymous	E84E
BTF60T-1	BTF60T-3	SNP	traA	type IV conjugative transfer system pilin TraA	Non-synonymous	V85V
BTF60T-1	BTF60T-3	SNP	traA	type IV conjugative transfer system pilin TraA	Synonymous	A89A
BTF60T-1	BTF60T-3	SNP	traA	type IV conjugative transfer system pilin TraA	Non-synonymous	V98I
BTF60T-1	BTF60T-3	SNP	JDPFID_05040	Aec71	Synonymous	S151S
BTF60T-1	BTF60T-3	SNP	JDPFID_05040	Aec71	Synonymous	S154S
BTF60T-1	BTF60T-3	SNP	JDPFID_05040	Aec71	Synonymous	A155A
BTF60T-1	BTF60T-3	deletion	copA	CopA‑like RNA	noncoding	noncoding (53/89 nt)
BTF60T-1	BTF60T-3	SNP_intergenic	yfhA / –	YfhA/–	Intergenic	intergenic (‑41/–)
BTF60T-1	BTF60T-3	SNP_intergenic	yfhA / –	YfhA/–	Intergenic	intergenic (‑44/–)
BTF60T-1	BTF60T-3	SNP_intergenic	yfhA / –	YfhA/–	Intergenic	intergenic (‑101/–)
BTF60T-1	BTF60T-3	SNP	JDPFID_05069	IS66 family transposase	synonymous	Q5Q
BTF60T-1	BTF60T-3	SNP	tnp	IS1 family transposase	synonymous	N31N
BTF60T-1	BTF60T-3	SNP	tnp	IS1 family transposase	synonymous	R29R
BTF60T-1	BTF60T-3	SNP	tnp	IS1 family transposase	synonymous	R26R
BTF60T-1	BTF60T-3	SNP	yubE	Uncharacterized protein YubE	synonymous	R26R
BTF60T-1	BTF60T-3	SNP	JDPFID_04633	IS66 family transposase	Non-synonymous	C210R
BTF60T-1	BTF60T-3	SNP	JDPFID_04700	Glutathione S‑transferase	Non-synonymous	I12L
BTF60T-1	BTF60T-3	SNP_intergenic	JDPFID_04700 / –	Glutathione S‑transferase/–	Intergenic	intergenic (+11/–)
BTF60T-1	BTF60T-3	SNP	traI	conjugative transfer relaxase/helicase TraI	Non-synonymous	V182E
BTF60T-1	BTF60T-3	SNP	traI	conjugative transfer relaxase/helicase TraI	Non-synonymous	K203N
BTF60T-1	BTF60T-3	SNP	traI	conjugative transfer relaxase/helicase TraI	Non-synonymous	K204N
BTF60T-1	BTF60T-3	SNP	traI	conjugative transfer relaxase/helicase TraI	Non-synonymous	N213S
BTF60T-1	BTF60T-3	SNP	traI	conjugative transfer relaxase/helicase TraI	synonymous	T254T
BTF60T-1	BTF60T-3	SNP	traI	conjugative transfer relaxase/helicase TraI	synonymous	P255P
BTF60T-1	BTF60T-3	SNP	JDPFID_04890	DUF2726 domain‑containing protein	Non-synonymous	Q126R
BTF60T-1	BTF60T-3	SNP	JDPFID_04890	DUF2726 domain‑containing protein	Non-synonymous	C127R
BTF60T-1	BTF60T-3	SNP_intergenic	JDPFID_04913 / repA	Uncharacterized protein/plasmid replication initiator RepA	Intergenic	intergenic (‑592/+346)
BTF60T-1	BTF60T-3	SNP	ltrA	group II intron reverse transcriptase/maturase	Non-synonymous	R351W
BTF60T-1	BTF60T-3	SNP	ltrA	group II intron reverse transcriptase/maturase	synonymous	A29A
BTF60T-1	BTF60T-3	SNP	JDPFID_04965	DUF3560 domain‑containing protein	synonymous	A4A
BTF60T-1	BTF60T-3	SNP	traW	type‑F conjugative transfer system protein TraW	synonymous	S83S
BTF60T-1	BTF60T-3	SNP	traW	type‑F conjugative transfer system protein TraW	Non-synonymous	T123A
BTF60T-1	BTF60T-3	SNP	trbC	type‑F conjugative transfer system pilin assembly protein TrbC	synonymous	A144A
BTF60T-1	BTF60T-3	SNP	trbC	type‑F conjugative transfer system pilin assembly protein TrbC	synonymous	L137L
BTF60T-1	BTF60T-3	SNP	trbC	type‑F conjugative transfer system pilin assembly protein TrbC	synonymous	N126N
BTF60T-1	BTF60T-3	SNP	trbB	type‑F conjugative transfer system pilin assembly thiol‑disulfide isomerase TrbB	synonymous	K92K
BTF60T-1	BTF60T-3	SNP	trbB	type‑F conjugative transfer system pilin assembly thiol‑disulfide isomerase TrbB	synonymous	T113T
BTF60T-1	BTF60T-3	SNP	trbB	type‑F conjugative transfer system pilin assembly thiol‑disulfide isomerase TrbB	synonymous	I133I
BTF60T-1	BTF60T-3	SNP_intergenic	trbB / –	type‑F conjugative transfer system pilin assembly thiol‑disulfide isomerase TrbB/–	Intergenic	intergenic (+35/–)
BTF60T-1	BTF60T-3	SNP	frsA	DUF1100 domain‑containing protein	synonymous	S182S
BTF60T2	BTF60T1	SNP	fabD	ACP S‑malonyltransferase	Non-synonymous	C12G
BTF60T2	BTF60T1	SNP	nikC	nickel ABC transporter permease subunit NikC	Non-synonymous	T231A
BTF60T2	BTF60T1	SNP	MMJGOB_03813	Altronate dehydratase	synonymous	N191N
BTF60T2	BTF60T1	SNP	blaTEM‑40	inhibitor‑resistant broad‑spectrum class A beta‑lactamase TEM‑40	Non-synonymous	I67M
BTF60T2	BTF60T1	deletion	hemX	uroporphyrinogen‑III C‑methyltransferase	frameshift	coding (1173‑1178/1218 nt)
BTF60T2	BTF60T1	SNP	pyrG	glutamine hydrolyzing CTP synthase	Non-synonymous	E59E
BTF60T2	BTF60T1	SNP	rpoC	DNA‑directed RNA polymerase subunit beta'	Non-synonymous	G336S
BTF60T2	BTF60T1	SNP	nuoL	NADH‑quinone oxidoreductase subunit L	Non-synonymous	S228G
BTF60T2	BTF60T1	SNP_intergenic	gdhA / ynjH	NADP‑specific glutamate dehydrogenase/Uncharacterized protein YnjH	intergenic	intergenic (‑191/‑45)
BTF60T2	BTF60T1	SNP	dtpA	dipeptide/tripeptide permease DtpA	Non-synonymous	D403G
BTF60T2	BTF60T1	SNP	MMJGOB_02556	3‑(3‑hydroxyphenyl)propionate hydroxylase	StopLoss	*376W
BTF60T2	BTF60T1	SNP	MMJGOB_03048	Glycosyltransferase	Non-synonymous	E62G
BTF60T2	BTF60T1	deletion	rfbB	dTDP‑glucose 4,6‑dehydratase	frameshift	coding (2‑6/750 nt)
BTF60T2	BTF60T1	SNP	ompC	porin OmpC	Non-synonymous	C95R
BTF60T2	BTF60T1	SNP	ompC	porin OmpC	Non-synonymous	Y53D
BTF69T-1	BTF69T-2	SNP	pyrC	dihydroorotase	Non-synonymous	K35E
BTF69T-1	BTF69T-2	SNP	efeO	iron uptake system protein EfeO	Non-synonymous	L65Q
BTF69T-1	BTF69T-2	SNP	irp1	yersiniabactin biosynthetic protein Irp1	Non-synonymous	P1335L
BTF69T-1	BTF69T-2	deletion_intergenic	trnA / nupC	tRNA‑Ala(ggc)/nucleoside permease NupC	intergenic	intergenic (+345/+2052)
BTF69T-1	BTF69T-2	deletion	HBKBFK_01183	O‑antigen polymerase	frameshift	coding (999/1062 nt)
BTF69T-1	BTF69T-2	insertion_intergenic	sat / iutA	serine protease autotransporter toxin Sat/ferric aerobactin receptor IutA	intergenic	intergenic (‑191/+752)
BTF69T-1	BTF69T-2	SNP	fliG	flagellar motor switch protein FliG	Non-synonymous	V57A
BTF69T-1	BTF69T-2	SNP	tdcE	2‑ketobutyrate formate‑lyase/pyruvate formate‑lyase	synonymous	T52T
BTF69T-1	BTF69T-2	SNP	HBKBFK_02771	Oxidoreductase	Non-synonymous	I385L
BTF69T-1	BTF69T-2	insertion	agaB	Phosphotransferase system, mannose/fructose/N‑acetylgalactosamine‑specific component IIB	frameshift	coding (329/495 nt)
BTF69T-1	BTF69T-2	SNP	HBKBFK_03383	FliA/WhiG family RNA polymerase sigma factor	synonymous	L153L
BTF71T-2	BTF71T-3	SNP	mdtK	multidrug efflux MATE transporter MdtK	Non-synonymous	M436V
BTF71T-2	BTF71T-3	SNP	ydhS	FAD‑NAD(P)‑binding protein	Non-synonymous	L401I
BTF71T-2	BTF71T-3	SNP	flhC	flagellar transcriptional regulator FlhC	Non-synonymous	C160Y
BTF71T-2	BTF71T-3	SNP	rfbG	dTDP‑rhamnosyl transferase RfbG	Non-synonymous	D276G
BTF71T-2	BTF71T-3	SNP	ackA	acetate kinase	Non-synonymous	D248E
BTF71T-2	BTF71T-3	SNP	ackA	acetate kinase	synonymous	H256H
BTF71T-2	BTF71T-3	deletion	BNMEEM_04768–intM	BNMEEM_04768, uptR, yuaU, BNMEEM_04771, repB, intM	deletion	deletion
BTF71T-2	BTF71T-3	SNP	maeA	malate dehydrogenase	synonymous	L362L
BTF71T-2	BTF71T-3	SNP	acrB	Multidrug efflux pump subunit AcrB	Non-synonymous	A402V
BTF71T-2	BTF71T-3	SNP_intergenic	ptsG / fabG	PTS glucose transporter subunit IIBC/3‑oxoacyl‑ACP reductase FabG	intergenic	intergenic (‑135/+76)
BTF71T-2	BTF71T-3	SNP	pgl	6‑phosphogluconolactonase	Non-synonymous	R241C
BTF71T-2	BTF71T-3	SNP_intergenic	ybfE / fldA	LexA regulated protein/flavodoxin FldA	intergenic	intergenic (+78/‑62)
BTF71T-2	BTF71T-3	deletion	aRA1	Aldo/keto reductase, related to diketogulonate reductase	frameshift	coding (294/870 nt)
BTF71T-2	BTF71T-3	SNP_intergenic	BNMEEM_02497 / quuQ	hypothetical protein/Prophage antitermination Q‑like protein QuuQ	intergenic	intergenic (‑80/+515)
BTF71T-2	BTF71T-3	SNP	ychA	YchA	synonymous	T98T
BTF71T-2	BTF71T-3	SNP	lplT	lysophospholipid transporter LplT	Non-synonymous	G122D
BTF71T-2	BTF71T-3	SNP	menE	O‑succinylbenzoic acid‑CoA ligase MenE or related acyl‑CoA synthetase (AMP‑forming)	Non-synonymous	A243V
BTF71T-2	BTF71T-3	SNP	ygjI	Inner membrane transporter YgjI	synonymous	T203T
BTF71T-2	BTF71T-3	SNP	BNMEEM_03256	D‑ribose‑binding periplasmic protein	Non-synonymous	A52E
BTF71T-2	BTF71T-3	SNP	accA	acetyl‑CoA carboxylase carboxyl transferase subunit alpha	Non-synonymous	R257C
BTF71T-2	BTF71T-3	SNP_intergenic	ytfF / ytfE	Inner membrane protein YtfF/iron‑sulfur cluster repair protein YtfE	intergenic	intergenic (+32/‑76)
BTF71T-2	BTF71T-3	SNP	cadC	lysine decarboxylation/transport transcriptional activator CadC	Non-synonymous	F208C
BTF71T-2	BTF71T-3	SNP	sucD	succinate‑‑CoA ligase subunit alpha	synonymous	S257S
BTF71T-2	BTF71T-3	SNP	nagB	glucosamine‑6‑phosphate deaminase	Non-synonymous	V176A
BTF71T-2	BTF71T-3	SNP	adeP	adenine permease AdeP	Non-synonymous	H5Y
BTF71T-2	BTF71T-3	SNP_intergenic	yibN / grxC	Uncharacterized protein YibN/glutaredoxin 3	intergenic	intergenic (+28/‑113)
BTF71T-2	BTF71T-3	SNP	gntU	gluconate transporter	synonymous	I122I
BTF71T-2	BTF71T-3	SNP_intergenic	BNMEEM_04710 / BNMEEM_04711	hypothetical protein/DUF551 domain‑containing protein	intergenic	intergenic (‑78/+5)
BF74T-6	BTF74T-7	SNP_intergenic	clpB / –	ATP‑dependent chaperone ClpB/–	intergenic	intergenic (+410/–)
BF74T-6	BTF74T-7	SNP_intergenic	ILEDPB_05076 / ILEDPB_05077	Protein FlmC‑like protein/Single‑stranded DNA‑binding protein	intergenic	intergenic (+234/‑575)
BTF75T1	BTF75T-1	SNP	fimA	type 1 fimbrial major subunit FimA	synonymous	S553S
BTF75T1	BTF75T-1	insertion	clbB / clbR	colibactin hybrid non‑ribosomal peptide synthetase/type I polyketide synthase ClbB/colibactin biosynthesis LuxR family transcriptional regulator ClbR	intergenic	intergenic (‑389/‑21)
BTF75T1	BTF75T-1	deletion	BPGCJJ_03739	hypothetical protein	frameshift	coding (133‑137/150 nt)
BTF75T1	BTF75T-1	SNP	BPGCJJ_05252	class I SAM‑dependent methyltransferase	synonymous	L76L
BTF75T1	BTF75T-1	SNP_intergenic	BPGCJJ_05252 / –	class I SAM‑dependent methyltransferase/–	intergenic	intergenic (+37/–)
BTF75T1	BTF75T-1	SNP_intergenic	BPGCJJ_05252 / –	class I SAM‑dependent methyltransferase/–	intergenic	intergenic (+44/–)
BTF75T1	BTF75T-1	SNP_intergenic	BPGCJJ_05252 / –	class I SAM‑dependent methyltransferase/–	intergenic	intergenic (+52/–)
BTF75T1	BTF75T-1	SNP_intergenic	BPGCJJ_05252 / –	class I SAM‑dependent methyltransferase/–	intergenic	intergenic (+61/–)
BTF75T1	BTF75T-1	deletion	[narX]–[ychO]	[narX], [ychO]	deletion	deletion
BTF75T1	BTF75T-1	SNP	fabI	enoyl‑[acyl‑carrier‑protein] reductase FabI	Non-synonymous	R8H
BTF75T1	BTF75T-1	insertion_intergenic	ycjW / ycjX	Uncharacterized HTH‑type transcriptional regulator YcjW/Uncharacterized protein YcjX	intergenic	intergenic (‑127/‑29)
BTF75T1	BTF75T-1	SNP_intergenic	ydbL / –	Uncharacterized protein YdbL/–	intergenic	intergenic (+1200/–)
BTF75T1	BTF75T-1	SNP_intergenic	ydbL / –	Uncharacterized protein YdbL/–	intergenic	intergenic (+1284/–)
BTF75T1	BTF75T-1	SNP_intergenic	ydbL / –	Uncharacterized protein YdbL/–	intergenic	intergenic (+1311/–)
BTF75T1	BTF75T-1	SNP_intergenic	BPGCJJ_04643 / BPGCJJ_04644	hypothetical protein/Aec62	intergenic	intergenic (+349/+167)
BTF75T1	BTF75T-1	SNP	cysT	sulfate/thiosulfate ABC transporter permease CysT	Non-synonymous	T98A
BTF75T1	BTF75T-1	SNP	purF	amidophosphoribosyltransferase	Non-synonymous	A155G
BTF75T1	BTF75T-1	SNP	rcsB	transcriptional regulator RcsB	Non-synonymous	A93V
BTF75T1	BTF75T-1	SNP	dnaQ	DNA polymerase III subunit epsilon	Non-synonymous	K238E
BTF75T1	BTF75T-1	SNP_intergenic	AS‑traG / –	Antisense to traG/–	intergenic	intergenic (‑872/–)
BTF75T1	BTF75T-1	deletion	mcbC–stbA	mcbC, mcbB, mcbA, BPGCJJ_05146, stbB, stbA	deletion	deletion
BTF75T1	BTF75T-1	SNP_intergenic	– / traX	–/conjugal transfer pilus acetylase TraX	intergenic	intergenic (–/‑9)
BTF75T1	BTF75T-1	SNP_intergenic	– / traX	–/conjugal transfer pilus acetylase TraX	intergenic	intergenic (–/‑4)
BTF75T1	BTF75T-1	SNP	traX	conjugal transfer pilus acetylase TraX	synonymous	S24S
BTF75T1	BTF75T-1	SNP	traX	conjugal transfer pilus acetylase TraX	synonymous	A40A
BTF75T1	BTF75T-1	SNP	traX	conjugal transfer pilus acetylase TraX	synonymous	A165A
BTF75T1	BTF75T-1	insertion	traX	conjugal transfer pilus acetylase TraX	frameshift	coding (501‑502/747 nt)
BTF75T1	BTF75T-1	SNP	traX	conjugal transfer pilus acetylase TraX	synonymous	R169R
BTF75T1	BTF75T-1	SNP	traX	conjugal transfer pilus acetylase TraX	Non-synonymous	L183V
BTF75T1	BTF75T-1	SNP	traX	conjugal transfer pilus acetylase TraX	Non-synonymous	L183V
BTF75T1	BTF75T-1	SNP	traX	conjugal transfer pilus acetylase TraX	synonymous	A184A
BTF75T1	BTF75T-1	SNP	traX	conjugal transfer pilus acetylase TraX	synonymous	A188A
BTF75T1	BTF75T-1	SNP	traX	conjugal transfer pilus acetylase TraX	synonymous	A192A
BTF75T1	BTF75T-1	SNP	traX	conjugal transfer pilus acetylase TraX	Non-synonymous	S197T
BTF75T1	BTF75T-1	SNP	traX	conjugal transfer pilus acetylase TraX	synonymous	A204A
BTF75T1	BTF75T-1	SNP	traX	conjugal transfer pilus acetylase TraX	synonymous	V207V
BTF75T1	BTF75T-1	SNP_intergenic	AS‑pc02 / BPGCJJ_05159	Antisense to pHK01_099/Uncharacterized endonuclease	intergenic	intergenic (‑1/‑164)
BTF75T1	BTF75T-1	SNP_intergenic	AS‑pc02 / BPGCJJ_05159	Antisense to pHK01_099/Uncharacterized endonuclease	intergenic	intergenic (‑43/‑122)
BTF75T1	BTF75T-1	SNP	BPGCJJ_05159	Uncharacterized endonuclease	Non-synonymous	R61Q
BTF75T1	BTF75T-1	SNP	BPGCJJ_05159	Uncharacterized endonuclease	Non-synonymous	D65E
BTF75T1	BTF75T-1	SNP	BPGCJJ_05160	Gene expression modulator	synonymous	A2A
BTF75T1	BTF75T-1	SNP	BPGCJJ_05160	Gene expression modulator	synonymous	I24I
BTF75T1	BTF75T-1	insertion	BPGCJJ_05160	Gene expression modulator	frameshift	coding (98‑99/210 nt)
BTF75T1	BTF75T-1	SNP	BPGCJJ_05160	Gene expression modulator	Non-synonymous	N34T
BTF75T1	BTF75T-1	SNP	BPGCJJ_05161	DUF2726 domain‑containing protein	synonymous	L8L
BTF75T1	BTF75T-1	SNP	BPGCJJ_05161	DUF2726 domain‑containing protein	synonymous	Q34Q
BTF75T1	BTF75T-1	insertion	BPGCJJ_05161	DUF2726 domain‑containing protein	frameshift	coding (558‑559/591 nt)
BTF75T1	BTF75T-1	SNP	BPGCJJ_05161	DUF2726 domain‑containing protein	Non-synonymous	V188D
BTF75T1	BTF75T-1	SNP	BPGCJJ_05161	DUF2726 domain‑containing protein	synonymous	Q190Q
BTF75T1	BTF75T-1	SNP_intergenic	BPGCJJ_05167 / BPGCJJ_05168	Modulator of Hok protein/Dopa decarboxylase protein remnant	intergenic	intergenic (+442/‑408)
BTF75T1	BTF75T-1	SNP_intergenic	BPGCJJ_05167 / BPGCJJ_05168	Modulator of Hok protein/Dopa decarboxylase protein remnant	intergenic	intergenic (+448/‑402)
BTF75T1	BTF75T-1	SNP_intergenic	BPGCJJ_05167 / BPGCJJ_05168	Modulator of Hok protein/Dopa decarboxylase protein remnant	intergenic	intergenic (+541/‑309)
BTF75T1	BTF75T-1	insertion_intergenic	BPGCJJ_05167 / BPGCJJ_05168	Modulator of Hok protein/Dopa decarboxylase protein remnant	intergenic	intergenic (+585/‑264)
BTF75T1	BTF75T-1	SNP_intergenic	BPGCJJ_05167 / BPGCJJ_05168	Modulator of Hok protein/Dopa decarboxylase protein remnant	intergenic	intergenic (+588/‑262)
BTF75T1	BTF75T-1	SNP_intergenic	BPGCJJ_05167 / BPGCJJ_05168	Modulator of Hok protein/Dopa decarboxylase protein remnant	intergenic	intergenic (+684/‑166)
BTF75T1	BTF75T-1	SNP_intergenic	BPGCJJ_05169 / –	Cytoplasmic protein/–	intergenic	intergenic (+126/–)
BTF75T1	BTF75T-1	SNP_intergenic	BPGCJJ_05169 / –	Cytoplasmic protein/–	intergenic	intergenic (+151/–)
BTF75T1	BTF75T-1	SNP_intergenic	BPGCJJ_05169 / –	Cytoplasmic protein/–	intergenic	intergenic (+166/–)
BTF75T1	BTF75T-1	SNP_intergenic	BPGCJJ_05169 / –	Cytoplasmic protein/–	intergenic	intergenic (+169/–)
BTF75T1	BTF75T-1	SNP_intergenic	BPGCJJ_05169 / –	Cytoplasmic protein/–	intergenic	intergenic (+172/–)
BTF75T1	BTF75T-1	SNP_intergenic	BPGCJJ_05169 / –	Cytoplasmic protein/–	intergenic	intergenic (+175/–)
BTF75T1	BTF75T-1	SNP_intergenic	BPGCJJ_05169 / –	Cytoplasmic protein/–	intergenic	intergenic (+194/–)
BTF75T1	BTF75T-1	SNP_intergenic	BPGCJJ_05169 / –	Cytoplasmic protein/–	intergenic	intergenic (+201/–)
BTF75T1	BTF75T-1	SNP_intergenic	BPGCJJ_05169 / –	Cytoplasmic protein/–	intergenic	intergenic (+206/–)
BTF75T1	BTF75T-1	SNP_intergenic	BPGCJJ_05169 / –	Cytoplasmic protein/–	intergenic	intergenic (+228/–)
BTF75T1	BTF75T-1	SNP_intergenic	BPGCJJ_05169 / –	Cytoplasmic protein/–	intergenic	intergenic (+235/–)
BTF75T1	BTF75T-1	SNP_intergenic	BPGCJJ_05169 / –	Cytoplasmic protein/–	intergenic	intergenic (+238/–)
BTF75T1	BTF75T-1	SNP_intergenic	BPGCJJ_05169 / –	Cytoplasmic protein/–	intergenic	intergenic (+240/–)
BTF75T1	BTF75T-1	insertion	BPGCJJ_05169 / –	Cytoplasmic protein/–	intergenic	intergenic (+256/–)
BTF75T1	BTF75T-1	SNP	traN	type‑F conjugative transfer system mating‑pair stabilization protein TraN	synonymous	R546R
BTF75T1	BTF75T-1	SNP	trbC	type‑F conjugative transfer system pilin assembly protein TrbC	synonymous	P118P
BTF75T1	BTF75T-1	SNP	trbC	type‑F conjugative transfer system pilin assembly protein TrbC	synonymous	I117I
BTF75T1	BTF75T-1	SNP	trbC	type‑F conjugative transfer system pilin assembly protein TrbC	Non-synonymous	T28P
BTF75T1	BTF75T-1	SNP	trbC	type‑F conjugative transfer system pilin assembly protein TrbC	Non-synonymous	V7A
BTF75T1	BTF75T-1	SNP	traU	conjugal transfer pilus assembly protein TraU	synonymous	A20A
BTF75T1	BTF75T-1	SNP	traU	conjugal transfer pilus assembly protein TraU	synonymous	A19A
BTF75T1	BTF75T-1	SNP	traU	conjugal transfer pilus assembly protein TraU	Non-synonymous	R4S
BTF75T1	BTF75T-1	deletion	BPGCJJ_05182–mobQ	BPGCJJ_05182, mobQ	deletion	deletion
BTF75T1	BTF75T-1	deletion	traJ–yeiA	traJ, finP, traM, BPGCJJ_05189, yubP, yeiA	deletion	deletion
BTF75T1	BTF75T-1	SNP_intergenic	– / traD	–/Plasmid R100 promoter‑distal region of the tra operon including traI and traD genes	intergenic	intergenic (–/+363)
BTF75T1	BTF75T-1	SNP_intergenic	– / traD	–/Plasmid R100 promoter‑distal region of the tra operon including traI and traD genes	intergenic	intergenic (–/+348)
BTF75T1	BTF75T-1	SNP_intergenic	– / traD	–/Plasmid R100 promoter‑distal region of the tra operon including traI and traD genes	intergenic	intergenic (–/+306)
BTF75T1	BTF75T-1	SNP_intergenic	– / traD	–/Plasmid R100 promoter‑distal region of the tra operon including traI and traD genes	intergenic	intergenic (–/+264)
BTF75T1	BTF75T-1	SNP	traD	Plasmid R100 promoter‑distal region of the tra operon including traI and traD genes	Non-synonymous	V112E
BTF75T1	BTF75T-1	insertion	traD	Plasmid R100 promoter‑distal region of the tra operon including traI and traD genes	frameshift	coding (324/570 nt)
BTF75T1	BTF75T-1	deletion	traD	Plasmid R100 promoter‑distal region of the tra operon including traI and traD genes	frameshift	coding (321/570 nt)
BTF75T1	BTF75T-1	SNP	traD	Plasmid R100 promoter‑distal region of the tra operon including traI and traD genes	synonymous	N104N
BTF75T1	BTF75T-1	SNP	traD	Plasmid R100 promoter‑distal region of the tra operon including traI and traD genes	synonymous	S85S
BTF75T1	BTF75T-1	SNP	traD	Plasmid R100 promoter‑distal region of the tra operon including traI and traD genes	Non-synonymous	N80K
BTF75T1	BTF75T-1	SNP	traD	Plasmid R100 promoter‑distal region of the tra operon including traI and traD genes	synonymous	I72I
BTF75T1	BTF75T-1	SNP	traD	Plasmid R100 promoter‑distal region of the tra operon including traI and traD genes	synonymous	L70L
BTF75T1	BTF75T-1	SNP	traD	Plasmid R100 promoter‑distal region of the tra operon including traI and traD genes	synonymous	V68V
BTF75T1	BTF75T-1	SNP_intergenic	AS‑traI / –	Antisense to traI/–	intergenic	intergenic (‑445/–)
BTF75T1	BTF75T-1	SNP_intergenic	AS‑traI / –	Antisense to traI/–	intergenic	intergenic (‑499/–)
BTF75T1	BTF75T-1	SNP_intergenic	AS‑traI / –	Antisense to traI/–	intergenic	intergenic (‑563/–)
BTF75T1	BTF75T-1	SNP_intergenic	AS‑traI / –	Antisense to traI/–	intergenic	intergenic (‑566/–)
BTF75T1	BTF75T-1	SNP_intergenic	AS‑traI / –	Antisense to traI/–	intergenic	intergenic (‑571/–)
BTF75T1	BTF75T-1	SNP	traB	F‑type conjugal transfer pilus assembly protein TraB	Non-synonymous	P209T
BTF75T1	BTF75T-1	SNP	BPGCJJ_05208	hypothetical protein	Non-synonymous	V41I
BTF75T1	BTF75T-1	SNP	BPGCJJ_05208	hypothetical protein	Non-synonymous	R19C
BTF75T1	BTF75T-1	SNP_intergenic	– / BPGCJJ_05211	–/hypothetical protein	intergenic	intergenic (–/+361)
BTF75T1	BTF75T-1	SNP_intergenic	– / BPGCJJ_05211	–/hypothetical protein	intergenic	intergenic (–/+343)
BTF75T1	BTF75T-1	SNP_intergenic	BPGCJJ_05211	hypothetical protein	Non-synonymous	R67C
BTF75T1	BTF75T-1	insertion	BPGCJJ_05211	hypothetical protein	frameshift	coding (87‑88/207 nt)
BTF75T1	BTF75T-1	SNP	BPGCJJ_05211	hypothetical protein	Non-synonymous	G29R
BTF75T1	BTF75T-1	SNP	BPGCJJ_05211	hypothetical protein	Non-synonymous	E28K
BTF75T1	BTF75T-1	SNP_intergenic	BPGCJJ_05211 / –	hypothetical protein/–	intergenic	intergenic (‑15/–)
BTF75T1	BTF75T-1	SNP_intergenic	BPGCJJ_05211 / –	hypothetical protein/–	intergenic	intergenic (‑102/–)
BTF75T1	BTF75T-1	SNP_intergenic	BPGCJJ_05211 / –	hypothetical protein/–	intergenic	intergenic (‑132/–)
BTF75T1	BTF75T-1	SNP_intergenic	BPGCJJ_05211 / –	hypothetical protein/–	intergenic	intergenic (‑267/–)
BTF75T1	BTF75T-1	SNP_intergenic	BPGCJJ_05211 / –	hypothetical protein/–	intergenic	intergenic (‑315/–)
BTF75T1	BTF75T-1	deletion	traG–traS	traG, traS	deletion	deletion
BTF75T1	BTF75T-1	deletion	yubB	yubB	deletion	deletion
BTF75T1	BTF75T-1	SNP	traT	conjugal transfer complement resistance protein TraT	synonymous	A78A
BTF75T1	BTF75T-1	SNP	traT	conjugal transfer complement resistance protein TraT	synonymous	A98A
BTF75T1	BTF75T-1	SNP	traT	conjugal transfer complement resistance protein TraT	synonymous	S170S
BTF75T1	BTF75T-1	SNP	traT	conjugal transfer complement resistance protein TraT	synonymous	T180T
BTF75T1	BTF75T-1	SNP	traT	conjugal transfer complement resistance protein TraT	synonymous	V191V
BTF75T1	BTF75T-1	SNP	traT	conjugal transfer complement resistance protein TraT	synonymous	Q211Q
BTF75T1	BTF75T-1	del	BPGCJJ_05225	BPGCJJ_05225	deletion	deletion
BTF75T1	BTF75T-1	SNP_intergenic	BPGCJJ_05227 / –	hypothetical protein/–	intergenic	intergenic (+315/–)
BTF75T1	BTF75T-1	deletion	repL–copA	repL, copA	deletion	deletion
BTF75T1	BTF75T-1	deletion	BPGCJJ_05236	BPGCJJ_05236	deletion	deletion
BTF75T1	BTF75T-1	deletion	orfH	orfH	deletion	deletion
BTF75T1	BTF75T-1	SNP	BPGCJJ_03274	Type I toxin‑antitoxin system toxin Ldr family protein	synonymous	H12H
BTF75T1	BTF75T-1	SNP	BPGCJJ_03274	Type I toxin‑antitoxin system toxin Ldr family protein	synonymous	E5E
BTF75T1	BTF75T-1	SNP_intergenic	BPGCJJ_03276 / rdlD	Type I toxin‑antitoxin system toxin Ldr family protein/rdlD antitoxin	intergenic	intergenic (‑46/‑3)
BTF75T1	BTF75T-1	SNP_intergenic	BPGCJJ_03276 / rdlD	Type I toxin‑antitoxin system toxin Ldr family protein/rdlD antitoxin	intergenic	intergenic (‑48/‑1)
BTF75T1	BTF75T-1	insertion	rdlD	rdlD antitoxin	noncoding	noncoding (3‑4/66 nt)
BTF75T1	BTF75T-1	SNP	rdlD	rdlD antitoxin	noncoding	noncoding (7/66 nt)
BTF75T1	BTF75T-1	SNP	rdlD	rdlD antitoxin	noncoding	noncoding (9/66 nt)
BTF75T1	BTF75T-1	SNP	rdlD	rdlD antitoxin	noncoding	noncoding (15/66 nt)
BTF75T1	BTF75T-1	SNP	rdlD	rdlD antitoxin	noncoding	noncoding (17/66 nt)
BTF75T1	BTF75T-1	deletion	traE	traE	deletion	deletion
BTF75T1	BTF75T-1	deletion	AS‑pc01	AS‑pc01	deletion	deletion
