## Supplementary material for "Unmasking Pathogen Traits for Chronic Colonization in Neurogenic Bladder Patients": Antimicrobial susceptibility of sequenced colonies.

### Sheet: concentrations
	Ampicillin (µg/mL)	Ceftriaxone (µg/mL)	Ciprofloxacin (µg/mL)	Gentamicin (µg/mL)	Nitrofurantoin (µg/mL)	Tetracycline (µg/mL)	Trimethoprim-Sulfamethoxazole (µg/mL)
0	0	0	0	0	0	0	0
2	4	1	0.125	1	4	1	0.5/9.5
3	8	2	0.25	2	8	2	1/19
4	16	4	0.5	4	16	4	2/38
5	32	8	1	8	32	8	4/76
6	64	16	2	16	64	16	8/152
7	128	32	4	32	128	32	16/304
8	256	64	8	64	256	64	32/608

### Sheet: sheet1
AssemblyName	Species	Ampicillin (MIC)	Ceftrioxone (MIC)	Ciprofloxacin (MIC)	Gentamicin (MIC)	Nitrofurantoin (MIC)	Tetracycline (MIC)	Trimethoprim-Sulfamethoxazole (MIC)
BTF1T-1	Escherichia coli	>256	1	0.125	1	8	64	0.5/9.5
BTF1T1	Escherichia coli	>256	1	>8	>64	8	1	0.5/9.5
BTF1T2	Escherichia coli	>256	1	8	>64	8	1	0.5/9.5
BTF2T1Ec	Escherichia coli	256	1	0.125	4	8	1	0.5/9.5
BTF2T1b	Klebsiella oxytoca	>256	1	0.125	2	16	2	0.5/9.5
BTF2T2	Escherichia coli	128	1	0.125	1	8	1	0.5/9.5
BTF2T2b	Escherichia coli	32	1	0.125	1	16	1	0.5/9.5
BTF6T1	Escherichia coli	64	1	0.125	2	4	1	0.5/9.5
BTF6T2	Escherichia coli	64	1	0.125	4	8	1	0.5/9.5
BTF8T-1	Escherichia coli	>256	1	0.125	1	8	1	0.5/9.5
BTF8T1	Klebsiella pneumoniae	>256	1	0.125	1	64	2	1/19
BTF10T1	Escherichia coli	64	1	0.125	2	8	1	0.5/9.5
BTF10T2	Escherichia coli	>256	1	0.125	4	8	1	>32/608
BTF10T3	Enterobacter hormaechei	128	1	0.125	1	64	2	>32/608
BTF15T-2	Providencia rettgeri	128	1	1	2	64	32	1/19
BTF15T-1	Klebsiella pneumoniae	>256	1	0.125	4	64	1	0.5/9.5
BTF15T1	Klebsiella pneumoniae	>256	1	0.125	1	128	32	1/19
BTF15T2	Proteus vulgaris	>256	>64	0.125	1	128	8	0.5/9.5
BTF18T1	Staphylococcus aureus	256	>64	0.25	1	16	1	0.5/9.5
BTF18T2	Escherichia coli	>256	1	>8	2	4	1	>32/608
BTF18T3	Pseudomonas aeruginosa	>256	32	0.25	1	>256	32	4/76
BTF18T3b	Staphylococcus simulans	64	4	0.125	1	8	1	0.5/9.5
BTF19T1	Klebsiella michiganensis	>256	1	0.125	1	8	1	0.5/9.5
BTF19T1b	Streptococcus agalactiae	<4	1	0.25	16	8	4	0.5/9.5
BTF19T1c	Streptococcus agalactiae	<4	1	0.25	4	4	2	0.5/9.5
BTF19T2	Klebsiella pneumoniae	>256	1	0.125	1	32	1	0.5/9.5
BTF22T1	Escherichia coli	>256	1	0.125	2	16	2	0.5/9.5
BTF24T1	Escherichia coli	>256	1	0.125	1	32	1	0.5/9.5
BTF24T2	Escherichia coli	>256	1	0.125	2	32	1	>32/608
BTF24T2b	Enterococcus faecalis	NA	1	0.25	1	NA	NA	>32/608
BTF28T-2	Klebsiella pneumoniae†	>256	1	0.5	1	>256	4	2/38
BTF28T-1	Klebsiella pneumoniae	>256	1	0.5	1	>256	8	1/19
BTF28T1	Escherichia coli	128	1	0.5	1	8	1	0.5/9.5
BTF30T1	Staphylococcus epidermidis	64	64	0.5	1	4	32	8/152
BTF34T1	Staphylococcus aureus	>256	32	8	1	32	1	0.5/9.5
BTF34T2	Klebsiella oxytoca	>256	1	0.125	4	8	4	1/19
BTF37T1	Escherichia coli	>256	1	0.125	>64	8	64	>32/608
BTF37T1b	Enterococcus faecalis	4	8	2	32	8	32	0.5/9.5
BTF37T2	Escherichia coli	>256	1	0.125	>64	8	64	>32/608
BTF37T2b	Enterococcus faecalis	8	8	2	16	8	32	0.5/9.5
BTF39T-2	Escherichia coli	64	1	0.125	2	16	1	0.5/9.5
BTF39T-1	Escherichia coli	>256	1	>8	2	16	64	>32/608
BTF39T1	Escherichia coli	128	1	0.25	1	16	1	0.5/9.5
BTF39T2	Escherichia coli	256	1	0.125	4	256	1	0.5/9.5
BTF40T1	Escherichia coli	<4	>64	2	32	4	32	0.5/9.5
BTF41T1	Escherichia coli	64	1	0.125	1	8	1	0.5/9.5
BTF44T-2	Escherichia coli	>256	>64	0.5	>64	32	>64	>32/608
BTF46T1	Proteus mirabilis	>256	1	0.125	8	4	1	0.5/9.5
BTF46T2	Serratia nevei	>256	1	0.125	4	128	16	0.5/9.5
BTF46T2b	Proteus mirabilis	16	1	0.125	2	128	2	0.5/9.5
BTF48T-1	Alcaligenes faecalis	256	1	0.5	4	16	4	4/76
BTF48T1	Myroides odoratimimus	>256	>64	4	>64	8	2	16/304
BTF53T1	Escherichia coli	>256	1	0.125	1	8	64	4/76
BTF58T-2	Escherichia coli	>256	1	0.5	1	8	64	0.5/9.5
BTF58T-1	Pseudomonas aeruginosa	>256	>64	2	8	>256	32	>32/608
BTF58T1	Klebsiella pneumoniae	>256	1	2	1	256	32	>32/608
BTF60T-3	Escherichia coli	>256	1	1	1	8	>64	>32/608
BTF60T-2	Escherichia coli	>256	1	0.5	8	8	>64	>32/608
BTF60T-1	Escherichia coli	>256	1	0.5	16	8	>64	>32/608
BTF60T1	Escherichia coli	>256	1	0.5	64	8	2	>32/608
BTF60T2b	Enterococcus faecalis	>256	1	0.125	>64	32	2	>32/608
BTF60T2	Escherichia coli	16	8	2	>64	8	32	0.5/9.5
BTF61T-1	Klebsiella pneumoniae	>256	1	0.125	1	>256	1	>32/608
BTF61T1	Escherichia coli	64	1	0.125	4	>256	1	4/76
BTF61T3Ef	Enterococcus faecalis	NA	1	0.125	2	128	64	0.5/9.5
BTF61T3	Escherichia coli	NA	>64	0.125	2	4	1	>32/608
BTF62T1	Enterococcus faecalis	NA	NA	0.125	>64	NA	32	1/19
BTF62T2	Pseudomonas aeruginosa	>256	64	0.125	4	>256	32	4/76
BTF62T3	Klebsiella pneumoniae	>256	1	0.25	4	64	2	1/19
BTF63T1	Proteus mirabilis	>256	1	8	1	128	32	>32/608
BTF69T-2	Escherichia coli	>256	1	>8	1	16	2	0.5/9.5
BTF69T-1	Escherichia coli	>256	1	>8	2	8	1	0.5/9.5
BTF69T1	Escherichia coli	64	1	0.125	2	16	1	>32/608
BTF69T1b	Enterococcus faecalis	NA	NA	NA	NA	16	NA	0.5/9.5
BTF70T-1	Klebsiella pneumoniae	>256	1	0.125	2	64	1	>32/608
BTF70T-1b	Escherichia coli	>256	1	0.125	>64	128	64	>32/608
BTF70T1	Escherichia coli	128	1	0.25	1	16	1	>32/608
BTF70T1b	Enterococcus faecalis	NA	1	NA	NA	NA	1	>32/608
BTF71T-3	Escherichia coli	32	1	0.5	1	8	1	>32/608
BTF71T-2	Escherichia coli	64	1	0.5	2	4	1	0.5/9.5
BTF71T-1	Klebsiella pneumoniae	>256	1	0.5	1	32	2	>32/608
BTF71T-1b	Escherichia coli	>256	1	0.125	2	16	1	>32/608
BTF71T1	Citrobacter freundii	>256	1	4	1	8	>64	>32/608
BTF74T-7	Escherichia coli	>256	1	0.5	2	8	1	>32/608
BTF74T-6	Escherichia coli	>256	1	0.125	1	8	1	>32/608
BTF74T-5b	Providencia hangzhouensis	>256	1	0.5	2	128	32	>32/608
BTF74T-5	Providencia hangzhouensis	>256	1	0.5	2	128	32	0.5/9.5
BTF74T-4	Klebsiella variicola	>256	1	0.125	1	64	1	>32/608
BTF74T-3	Providencia xianensis	32	1	0.5	4	32	16	>32/608
BTF74T-2	Pseudomonas aeruginosa	>256	64	0.125	2	>256	32	>32/608
BTF74T-1	Klebsiella pneumoniae	>256	>64	4	16	64	>64	>32/608
BTF74T1	Escherichia coli	>256	>64	>8	2	32	1	>32/608
BTF75T-3	Staphylococcus aureus	>256	1	4	2	16	1	0.5/9.5
BTF75T-2	Escherichia coli	128	1	0.25	1	8	1	0.5/9.5
BTF75T-1	Escherichia coli	64	1	0.125	1	8	1	0.5/9.5
BTF75T1	Escherichia coli	64	1	0.125	2	8	1	0.5/9.5
BTF75T1b	Enterococcus faecalis	NA	NA	NA	NA	8	1	0.5/9.5
