## Supplementary material for "Unmasking Pathogen Traits for Chronic Colonization in Neurogenic Bladder Patients": Bacterial genome accession and assembly metrics.

### Sheet: Sheet1
AssemblyName	BioSample	SubjectID	Timepoint	Species	N50	Coverage	Contigs	NanoporeSequenced	YearMonthCollected
BTF1T-1	SAMN44467142	1	-1	Escherichia coli	328873	147	59	No	2022-2
BTF1T1	SAMN44467143	1	1	Escherichia coli	183430	147	107	No	2023-9
BTF1T2	SAMN45066601	1	2	Escherichia coli	174958	42	100	No	2024-11
BTF2T1Ec	SAMN47165757	2	1	Escherichia coli	243983	275	64	No	2023-10
BTF2T1b	SAMN47165758	2	1	Klebsiella oxytoca	493040	276	39	No	2023-10
BTF2T2	SAMN47165759	2	2	Escherichia coli	266688	279	63	No	2024-11
BTF2T2b	SAMN47165760	2	2	Escherichia coli	209663	276	69	No	2024-11
BTF6T1	SAMN43461987	6	1	Escherichia coli	2207053	142	7	Yes	2023-10
BTF6T2	SAMN43461988	6	2	Escherichia coli	356435	141	89	No	2024-1
BTF8T-1	SAMN44467145	8	-1	Escherichia coli	456867	144	77	No	2020-2
BTF8T1	SAMN44467146	8	1	Klebsiella pneumoniae	383077	149	54	No	2023-10
BTF10T1	SAMN44467137	10	1	Escherichia coli	402741	144	126	No	2023-10
BTF10T2	SAMN44097756	10	2	Escherichia coli	168325	145	169	No	2024-1
BTF10T3	SAMN44097757	10	3	Enterobacter hormaechei	270012	147	59	No	2024-4
BTF15T-2	SAMN44467151	15	-2	Providencia rettgeri	764704	148	28	No	2021-5
BTF15T-1	SAMN44467150	15	-1	Klebsiella pneumoniae	5289608	146	4	Yes	2021-8
BTF15T1	SAMN44097758	15	1	Klebsiella pneumoniae	192173	142	84	No	2023-11
BTF15T2	SAMN44467135	15	2	Proteus vulgaris	555946	138	30	No	2024-8
BTF18T1	SAMN44467138	18	1	Staphylococcus aureus	504031	142	32	No	2023-11
BTF18T2	SAMN44467139	18	2	Escherichia coli	186239	148	96	No	2024-8
BTF18T3	SAMN48108711	18	3	Pseudomonas aeruginosa	256946	297	88	No	2025-2
BTF18T3b	SAMN48108712	18	3	Staphylococcus simulans	124558	320	55	No	2025-2
BTF19T1	SAMN47165791	19	1	Klebsiella michiganensis	198193	276	90	No	2023-11
BTF19T1b	SAMN47165792	19	1	Streptococcus agalactiae	103114	269	61	No	2023-11
BTF19T1c	SAMN47165793	19	1	Streptococcus agalactiae	103114	270	61	No	2023-11
BTF19T2	SAMN48108713	19	2	Klebsiella pneumoniae	242398	288	76	No	2025-3
BTF22T1	SAMN44101156	22	1	Escherichia coli	284772	142	45	No	2023-12
BTF24T1	SAMN47165787	24	1	Escherichia coli	314924	273	73	No	2023-12
BTF24T2	SAMN47165788	24	2	Escherichia coli	287093	278	67	No	2025-1
BTF24T2b	SAMN47165790	24	2	Enterococcus faecalis	194214	272	42	No	2025-1
BTF28T-2	SAMN44467147	28	-2	Klebsiella pneumoniae†	5172724	149	6	Yes	2020-12
BTF28T-1	SAMN44467148	28	-1	Klebsiella pneumoniae	183776	147	131	No	2021-1
BTF28T1	SAMN44097759	28	1	Escherichia coli	716273	141	48	No	2024-1
BTF30T1	SAMN44097760	30	1	Staphylococcus epidermidis	216352	145	28	No	2024-1
BTF34T1	SAMN48108699	34	1	Staphylococcus aureus	380711	272	50	No	2024-1
BTF34T2	SAMN48108703	34	2	Klebsiella oxytoca	428704	288	56	No	2025-2
BTF37T1	SAMN48108706	37	1	Escherichia coli	307933	288	157	No	2024-1
BTF37T1b	SAMN48108707	37	1	Enterococcus faecalis	326164	285	39	No	2024-1
BTF37T2	SAMN48108708	37	2	Escherichia coli	319576	293	151	No	2025-2
BTF37T2b	SAMN48108709	37	2	Enterococcus faecalis	326164	282	40	No	2025-2
BTF39T-2	SAMN44767033	39	-2	Escherichia coli	5019464	142	4	Yes	2019-9
BTF39T-1	SAMN44767034	39	-1	Escherichia coli	4983755	145	9	Yes	2020-7
BTF39T1	SAMN44097761	39	1	Escherichia coli	202204	143	80	No	2024-2
BTF39T2	SAMN48108702	39	2	Escherichia coli	271405	288	84	No	2025-2
BTF40T1	SAMN44097762	40	1	Escherichia coli	301332	141	54	No	2024-2
BTF41T1	SAMN44097763	41	1	Escherichia coli	317410	141	88	No	2024-2
BTF44T-2	SAMN47165789	44	-2	Escherichia coli	225858	276	102	No	2020-1
BTF46T1	SAMN48108710	46	1	Proteus mirabilis	256302	290	38	No	2024-2
BTF46T2	SAMN48108704	46	2	Serratia nevei	2854069	293	26	No	2025-2
BTF46T2b	SAMN48108705	46	2	Proteus mirabilis	256302	283	39	No	2025-2
BTF48T-1	SAMN44467149	48	-1	Alcaligenes faecalis	984991	147	10	No	2021-8
BTF48T1	SAMN44097764	48	1	Myroides odoratimimus	127886	142	101	No	2024-2
BTF53T1	SAMN44101155	53	1	Escherichia coli	284266	142	139	No	2024-3
BTF58T-2	SAMN44467140	58	-2	Escherichia coli	522312	149	48	No	2022-10
BTF58T-1	SAMN44467141	58	-1	Pseudomonas aeruginosa	492920	150	55	No	2023-6
BTF58T1	SAMN44097765	58	1	Klebsiella pneumoniae	277573	137	108	No	2024-4
BTF60T-3	SAMN44767030	60	-3	Escherichia coli	228406	142	216	No	2023-3
BTF60T-2	SAMN44767031	60	-2	Escherichia coli	228405	145	209	No	2023-7
BTF60T-1	SAMN44767032	60	-1	Escherichia coli	235966	147	206	No	2024-1
BTF60T1	SAMN44097766	60	1	Escherichia coli	307934	142	141	No	2024-4
BTF60T2b	SAMN48108700	60	2	Enterococcus faecalis	428821	194	32	No	2025-3
BTF60T2	SAMN48108714	60	2	Escherichia coli	307934	283	132	No	2025-3
BTF61T-1	SAMN44467144	61	-1	Klebsiella pneumoniae	466921	151	22	No	2022-10
BTF61T1	SAMN44097767	61	1	Escherichia coli	313076	148	104	No	2024-6
BTF61T3Ef	SAMN44467134	61	3	Enterococcus faecalis	593083	145	11	No	2024-8
BTF61T3	SAMN44467136	61	3	Escherichia coli	146433	145	75	No	2024-8
BTF62T1	SAMN47165794	62	1	Enterococcus faecalis	1470243	275	9	No	2024-6
BTF62T2	SAMN47165795	62	2	Pseudomonas aeruginosa	418248	288	49	No	2024-8
BTF62T3	SAMN48108701	62	3	Klebsiella pneumoniae	156916	292	140	No	2025-2
BTF63T1	SAMN44097768	63	1	Proteus mirabilis	254385	143	200	No	2024-6
BTF69T-2	SAMN47165783	69	-2	Escherichia coli	336053	280	59	No	2023-9
BTF69T-1	SAMN47165784	69	-1	Escherichia coli	336066	277	59	No	2024-3
BTF69T1	SAMN47165785	69	1	Escherichia coli	212788	277	61	No	2024-8
BTF69T1b	SAMN47165786	69	1	Enterococcus faecalis	310080	271	27	No	2024-8
BTF70T-1	SAMN47165779	70	-1	Klebsiella pneumoniae	396965	283	58	No	2022-10
BTF70T-1b	SAMN47165780	70	-1	Escherichia coli	281083	277	91	No	2022-10
BTF70T1	SAMN47165781	70	1	Escherichia coli	648537	275	38	No	2024-10
BTF70T1b	SAMN47165782	70	1	Enterococcus faecalis	248912	273	33	No	2024-10
BTF71T-3	SAMN47165774	71	-3	Escherichia coli	738237	277	36	No	2020-7
BTF71T-2	SAMN47165775	71	-2	Escherichia coli	738237	273	43	No	2020-11
BTF71T-1	SAMN47165776	71	-1	Klebsiella pneumoniae	362730	280	76	No	2022-10
BTF71T-1b	SAMN47165777	71	-1	Escherichia coli	488220	276	80	No	2022-10
BTF71T1	SAMN47165778	71	1	Citrobacter freundii	155007	276	80	No	2024-10
BTF74T-7	SAMN47165766	74	-7	Escherichia coli	286895	275	185	No	2019-6
BTF74T-6	SAMN47165767	74	-6	Escherichia coli	278586	276	172	No	2019-8
BTF74T-5b	SAMN47165768	74	-5	Providencia hangzhouensis	749737	275	31	No	2019-9
BTF74T-5	SAMN47165769	74	-5	Providencia hangzhouensis	399254	274	32	No	2019-9
BTF74T-4	SAMN47165770	74	-4	Klebsiella variicola	354376	281	79	No	2020-12
BTF74T-3	SAMN47165771	74	-3	Providencia xianensis	463979	274	36	No	2021-6
BTF74T-2	SAMN47165772	74	-2	Pseudomonas aeruginosa	304786	272	100	No	2021-8
BTF74T-1	SAMN47165773	74	-1	Klebsiella pneumoniae	372145	286	50	No	2021-12
BTF74T1	SAMN45066602	74	1	Escherichia coli	112583	57	133	No	2024-11
BTF75T-3	SAMN47165765	75	-3	Staphylococcus aureus	668720	282	15	No	2021-1
BTF75T-2	SAMN47165764	75	-2	Escherichia coli	235953	275	71	No	2022-11
BTF75T-1	SAMN47165763	75	-1	Escherichia coli	417817	274	113	No	2023-3
BTF75T1	SAMN47165761	75	1	Escherichia coli	456761	275	54	No	2024-10
BTF75T1b	SAMN47165762	75	1	Enterococcus faecalis	604842	273	33	No	2024-10
